# Esm-1 mediates transcriptional polarization associated with diabetic kidney disease

**DOI:** 10.1101/2023.03.01.530562

**Authors:** Alexandre Gaudet, Xiaoyi Zheng, Neeraja Kambham, Vivek Bhalla

## Abstract

**Background:** Esm-1, endothelial cell-specific molecule-1, is a susceptibility gene for diabetic kidney disease (DKD) and is a cytokine- and glucose-regulated, secreted proteoglycan, that is notably expressed in kidney and attenuates inflammation and albuminuria. *Esm1* has restricted expression at the vascular tip during development but little is known about its expression pattern in mature tissues, and its precise effects in diabetes.

**Methods:** We utilized publicly available single-cell RNA sequencing data to explore the characteristics of *Esm1* expression in 27,786 renal endothelial cells obtained from four adult human and three mouse databases. We validated our findings using bulk transcriptome data from an additional 20 healthy subjects and 41 patients with DKD and using RNAscope. Using correlation matrices, we relate Esm1 expression to the glomerular transcriptome and evaluated these matrices with systemic over-expression of Esm-1.

**Results:** In both mice and humans, *Esm1* is expressed in a subset of all renal endothelial cell types and represents a minority of glomerular endothelial cells. In patients, *Esm1*(+) cells exhibit a highly conserved enrichment for blood vessel development genes. With diabetes, these cells are fewer in number and profoundly shift expression to reflect chemotaxis pathways. Analysis of these gene sets highlight candidate genes such as *Igfbp5* for cross talk between cell types. We also find that diabetes induces correlations in the expression of large clusters of genes, within cell type-enriched transcripts. *Esm1* significantly correlates with a majority genes within these clusters, delineating a glomerular transcriptional polarization reflected by the magnitude of *Esm1* deficiency. In diabetic mice, these gene clusters link *Esm1* expression to albuminuria, and over-expression of Esm-1 reverses the expression pattern in many of these genes.

**Conclusions:** A comprehensive analysis of single cell and bulk transcriptomes demonstrates that diabetes correlates with lower *Esm1* expression and with changes in the functional characterization of *Esm1*(+) cells. *Esm1* is both a marker for glomerular transcriptional polarization, and a mediator that re-orients the transcriptional program in DKD.
