## Supplementary material for "Esm-1 mediates transcriptional polarization associated with diabetic kidney disease": Table S1

### Sheet: Table S1
Table S1: Sources of single cell RNA sequence data
Database ID	Original Article Reference	Data Accession	Data Type	Species	PMID	Journal	Year
M1	Dumas SJ, Meta E, Borri M, Goveia J, Rohlenova K, Conchinha NV, et al. Single-Cell RNA Sequencing Reveals Renal Endothelium Heterogeneity and Metabolic Adaptation to Water Deprivation. J Am Soc Nephrol JASN. 2020 Jan;31(1):118–38	Available from: https://endotheliomics.shinyapps.io/rec_dehydration/	Normalized expression matrix	Mouse	31818909	J Am Soc Nephrol	2020
M2	Barry DM, McMillan EA, Kunar B, Lis R, Zhang T, Lu T, et al. Molecular determinants of nephron vascular specialization in the kidney. Nat Commun. 2019 13;10(1):5705	Editor's website, Supplementary table 3	Raw counts matrix	Mouse	1836710	Nature Communications	2019
M3	Ransick A, Lindström NO, Liu J, Zhu Q, Guo J-J, Alvarado GF, et al. Single-Cell Profiling Reveals Sex, Lineage, and Regional Diversity in the Mouse Kidney. Dev Cell. 2019 Nov 4;51(3):399-413.e7	GSE129798	Normalized expression matrix	Mouse	31689386	Developmental Cell	2019
H1	Wilson PC, Wu H, Kirita Y, Uchimura K, Ledru N, Rennke HG, et al. The single-cell transcriptomic landscape of early human diabetic nephropathy. Proc Natl Acad Sci U S A. 2019 24;116(39):19619–25	GSE131882	Raw counts matrix	Human	31506348	PNAS	2019
H2	Stewart BJ, Ferdinand JR, Young MD, Mitchell TJ, Loudon KW, Riding AM, et al. Spatiotemporal immune zonation of the human kidney. Science. 2019 27;365(6460):1461–6	Available from: https://cellgeni.cog.sanger.ac.uk/BenKidney_v2.1/Mature_non_PT_parenchyma_v2.1.h5ad	Normalized expression matrix	Human	31604275	Science	2019
H3	Menon R, Otto EA, Hoover P, Eddy S, Mariani L, Godfrey B, et al. Single cell transcriptomics identifies focal segmental glomerulosclerosis remission endothelial biomarker. JCI Insight. 2020 Mar 26;5(6).	GSE140989	Normalized expression matrix	Human	32107344	JCI Insight	2020
H4	Wilson PC, Wu H, Kirita Y, Uchimura K, Ledru N, Rennke HG, et al. The single-cell transcriptomic landscape of early human diabetic nephropathy. Proc Natl Acad Sci U S A. 2019 24;116(39):19619–25	GSE131882	Raw counts matrix	Human	31506348	PNAS	2019
