## Supplementary material for "Esm-1 mediates transcriptional polarization associated with diabetic kidney disease": Table S2

### Sheet: Table S2
Table S2: Sources of genome expression profiling data
Database ID	Original Article Reference	Data Accession	Data Type	Species	PMID	Journal	Year
M4	Zheng X, Higdon L, Gaudet A, Shah M, Balistieri A, Li C, et al. Endothelial Cell-Specific Molecule-1 Inhibits Albuminuria in Diabetic Mice. Kidney360. 2022 Jul 19;3(12):2059-2076.	GSE175449	Normalized expression matrix	Mouse	36591362	Kidney360	2022
M5	Zheng X, Higdon L, Gaudet A, Shah M, Balistieri A, Li C, et al. Endothelial Cell-Specific Molecule-1 Inhibits Albuminuria in Diabetic Mice. Kidney360. 2022 Jul 19;3(12):2059-2076.	GSE175449	Normalized expression matrix	Mouse	36591362	Kidney360	2022
H5	Pan Y, Jiang S, Hou Q, Qiu D, Shi J, Wang L, et al. Dissection of Glomerular Transcriptional Profile in Patients With Diabetic Nephropathy: SRGAP2a Protects Podocyte Structure and Function. Diabetes. 2018;67(4):717–30.	GSE96804	Normalized expression matrix	Human	29242313	Diabetes	2018
H6	Pan Y, Jiang S, Hou Q, Qiu D, Shi J, Wang L, et al. Dissection of Glomerular Transcriptional Profile in Patients With Diabetic Nephropathy: SRGAP2a Protects Podocyte Structure and Function. Diabetes. 2018;67(4):717–30.	GSE96804	Normalized expression matrix	Human	29242313	Diabetes	2018
