## Supplementary material for "Esm-1 mediates transcriptional polarization associated with diabetic kidney disease": Table S3

### Sheet: 1
Table S3:
Top 50 overexpressed genes in mouse gRECs / cRECs / mRECs clusters. Genes are ordered from higher to lower average expression logFC expected in the cluster they refer to.
Mouse gRECs	HSPA1A
Mouse gRECs	PI16
Mouse gRECs	PLAT
Mouse gRECs	EHD3
Mouse gRECs	CYP4B1
Mouse gRECs	JUN
Mouse gRECs	DKK2
Mouse gRECs	CD24A
Mouse gRECs	TSPAN7
Mouse gRECs	FOS
Mouse gRECs	TBX3
Mouse gRECs	LPL
Mouse gRECs	CTLA2A
Mouse gRECs	DUSP1
Mouse gRECs	HSPA1B
Mouse gRECs	JUNB
Mouse gRECs	MT-CYTB
Mouse gRECs	AY036118
Mouse gRECs	SGK1
Mouse gRECs	GIMAP4
Mouse gRECs	RPS27RT
Mouse gRECs	MT-ND4
Mouse gRECs	TAGLN2
Mouse gRECs	PLSCR1
Mouse gRECs	KLF4
Mouse gRECs	ADGRE5
Mouse gRECs	TMEM176A
Mouse gRECs	GM10076
Mouse gRECs	DDAH2
Mouse gRECs	RPL41
Mouse gRECs	MAPT
Mouse gRECs	S100A1
Mouse gRECs	CTSL
Mouse gRECs	TMEM176B
Mouse gRECs	MT-ATP6
Mouse gRECs	S100A6
Mouse gRECs	PRR13
Mouse gRECs	GIMAP5
Mouse gRECs	HSPB1
Mouse gRECs	CALM2
Mouse gRECs	H2AFZ
Mouse gRECs	MT-ND3
Mouse gRECs	SLCO2A1
Mouse gRECs	FAM213A
Mouse gRECs	CCDC80
Mouse gRECs	SMAD6
Mouse gRECs	HSP90AA1
Mouse gRECs	RAMP2
Mouse gRECs	CLIC1
Mouse gRECs	ID1
Mouse cRECs	IGFBP3
Mouse cRECs	IGFBP5
Mouse cRECs	PLPP3
Mouse cRECs	RGCC
Mouse cRECs	PLVAP
Mouse cRECs	BTNL9
Mouse cRECs	RAMP3
Mouse cRECs	FLT1
Mouse cRECs	F2R
Mouse cRECs	TMSB4X
Mouse cRECs	NPR3
Mouse cRECs	AW112010
Mouse cRECs	H2-K1
Mouse cRECs	PTPRU
Mouse cRECs	TNFAIP2
Mouse cRECs	IRX3
Mouse cRECs	HSPG2
Mouse cRECs	SLC43A3
Mouse cRECs	TIMP3
Mouse cRECs	LY6A
Mouse cRECs	LTBP1
Mouse cRECs	COL4A1
Mouse cRECs	TNFSF10
Mouse cRECs	RSAD2
Mouse cRECs	KDR
Mouse cRECs	PSMB8
Mouse cRECs	B2M
Mouse cRECs	IFI203
Mouse cRECs	GPIHBP1
Mouse cRECs	TSC22D1
Mouse cRECs	CD200
Mouse cRECs	TSHZ2
Mouse cRECs	GAS6
Mouse cRECs	MEOX1
Mouse cRECs	THBD
Mouse cRECs	PBX1
Mouse cRECs	RHOB
Mouse cRECs	KITL
Mouse cRECs	SLC6A6
Mouse cRECs	LAMB2
Mouse cRECs	MNDAL
Mouse cRECs	EMP3
Mouse cRECs	GM12216
Mouse cRECs	GPX8
Mouse cRECs	MEF2C
Mouse cRECs	RBMS1
Mouse cRECs	PKN2
Mouse cRECs	UCHL1
Mouse cRECs	PTGS1
Mouse mRECs	IGF1
Mouse mRECs	NEAT1
Mouse mRECs	APOE
Mouse mRECs	CRYAB
Mouse mRECs	FABP4
Mouse mRECs	ZBTB20
Mouse mRECs	CHCHD10
Mouse mRECs	H1F0
Mouse mRECs	IGFBP7
Mouse mRECs	ADGRL4
Mouse mRECs	SPARCL1
Mouse mRECs	MMP11
Mouse mRECs	CD34
Mouse mRECs	GSN
Mouse mRECs	TCF4
Mouse mRECs	DNM3
Mouse mRECs	EDNRB
Mouse mRECs	LMO2
Mouse mRECs	TINAGL1
Mouse mRECs	SP100
Mouse mRECs	CD36
Mouse mRECs	NFAT5
Mouse mRECs	PDZD2
Mouse mRECs	UTRN
Mouse mRECs	ATP1B3
Mouse mRECs	JAM2
Mouse mRECs	TRP53I11
Mouse mRECs	MPZL1
Mouse mRECs	BGN
Mouse mRECs	AQP1
Mouse mRECs	CD9
Mouse mRECs	ENO1
Mouse mRECs	MARCKS
Mouse mRECs	ABCG2
Mouse mRECs	IFI44
Mouse mRECs	FABP5
Mouse mRECs	IFI27L2A
Mouse mRECs	EHD4
Mouse mRECs	FXYD6
Mouse mRECs	TSPAN13
Mouse mRECs	BTG1
Mouse mRECs	RASA4
Mouse mRECs	OASL2
Mouse mRECs	TGM2
Mouse mRECs	IFIT1
Mouse mRECs	SEMA3D
Mouse mRECs	HIST1H2BC
Mouse mRECs	IRF7
Mouse mRECs	MIF
Mouse mRECs	ALDOA

### Sheet: 2
Top 50 overexpressed genes in mouse gRECs subclusters. Genes are ordered from higher to lower average expression logFC expected in the subcluster they refer to.
1 Artery arteriole afferent distal	SAT1
1 Artery arteriole afferent distal	EDN1
1 Artery arteriole afferent distal	ALOX12
1 Artery arteriole afferent distal	TGFB2
1 Artery arteriole afferent distal	GJA4
1 Artery arteriole afferent distal	TSC22D1
1 Artery arteriole afferent distal	TMSB4X
1 Artery arteriole afferent distal	FBLN5
1 Artery arteriole afferent distal	8430408G22RIK
1 Artery arteriole afferent distal	IGFBP4
1 Artery arteriole afferent distal	HSPA1A
1 Artery arteriole afferent distal	MECOM
1 Artery arteriole afferent distal	FABP4
1 Artery arteriole afferent distal	PRDX4
1 Artery arteriole afferent distal	IGFBP3
1 Artery arteriole afferent distal	CLDN5
1 Artery arteriole afferent distal	BST2
1 Artery arteriole afferent distal	BMP4
1 Artery arteriole afferent distal	UBC
1 Artery arteriole afferent distal	TM4SF1
1 Artery arteriole afferent distal	EFNA1
1 Artery arteriole afferent distal	CYR61
1 Artery arteriole afferent distal	JUN
1 Artery arteriole afferent distal	S1PR1
1 Artery arteriole afferent distal	CD93
1 Artery arteriole afferent distal	DUSP1
1 Artery arteriole afferent distal	EGFL8
1 Artery arteriole afferent distal	SLC3A2
1 Artery arteriole afferent distal	COL18A1
1 Artery arteriole afferent distal	PREX2
1 Artery arteriole afferent distal	LY6E
1 Artery arteriole afferent distal	LTBP4
1 Artery arteriole afferent distal	CLEC1A
1 Artery arteriole afferent distal	ISG15
1 Artery arteriole afferent distal	ATP1B3
1 Artery arteriole afferent distal	PCSK5
1 Artery arteriole afferent distal	H2-K1
1 Artery arteriole afferent distal	TXNIP
1 Artery arteriole afferent distal	GCNT1
1 Artery arteriole afferent distal	BTG2
1 Artery arteriole afferent distal	SEMA3G
1 Artery arteriole afferent distal	ZEB2
1 Artery arteriole afferent distal	H2-Q4
1 Artery arteriole afferent distal	MPZL1
1 Artery arteriole afferent distal	IRF7
1 Artery arteriole afferent distal	EHD2
1 Artery arteriole afferent distal	ID1
1 Artery arteriole afferent distal	JUNB
1 Artery arteriole afferent distal	TMED10
2 Artery arteriole afferent juxtaglomerularapparatus	PLAT
2 Artery arteriole afferent juxtaglomerularapparatus	DKK2
2 Artery arteriole afferent juxtaglomerularapparatus	GJA5
2 Artery arteriole afferent juxtaglomerularapparatus	GNG11
2 Artery arteriole afferent juxtaglomerularapparatus	OAZ2
2 Artery arteriole afferent juxtaglomerularapparatus	TMEM176B
2 Artery arteriole afferent juxtaglomerularapparatus	PDIA5
2 Artery arteriole afferent juxtaglomerularapparatus	TMEM176A
2 Artery arteriole afferent juxtaglomerularapparatus	DLL4
2 Artery arteriole afferent juxtaglomerularapparatus	SERINC3
2 Artery arteriole afferent juxtaglomerularapparatus	EFNB2
2 Artery arteriole afferent juxtaglomerularapparatus	IVNS1ABP
2 Artery arteriole afferent juxtaglomerularapparatus	CYP4B1
2 Artery arteriole afferent juxtaglomerularapparatus	CX3CL1
2 Artery arteriole afferent juxtaglomerularapparatus	CXCR4
2 Artery arteriole afferent juxtaglomerularapparatus	CD300LG
2 Artery arteriole afferent juxtaglomerularapparatus	CTSL
2 Artery arteriole afferent juxtaglomerularapparatus	HILPDA
2 Artery arteriole afferent juxtaglomerularapparatus	GM14226
2 Artery arteriole afferent juxtaglomerularapparatus	EVA1B
2 Artery arteriole afferent juxtaglomerularapparatus	NTN4
2 Artery arteriole afferent juxtaglomerularapparatus	AU021092
2 Artery arteriole afferent juxtaglomerularapparatus	SOX18
2 Artery arteriole afferent juxtaglomerularapparatus	SNRK
2 Artery arteriole afferent juxtaglomerularapparatus	LIFR
2 Artery arteriole afferent juxtaglomerularapparatus	PLPP3
2 Artery arteriole afferent juxtaglomerularapparatus	ATP1A1
2 Artery arteriole afferent juxtaglomerularapparatus	ID3
2 Artery arteriole afferent juxtaglomerularapparatus	MAGED2
2 Artery arteriole afferent juxtaglomerularapparatus	IFI44
2 Artery arteriole afferent juxtaglomerularapparatus	SNCG
2 Artery arteriole afferent juxtaglomerularapparatus	SPARCL1
2 Artery arteriole afferent juxtaglomerularapparatus	PBX1
2 Artery arteriole afferent juxtaglomerularapparatus	IMPDH1
2 Artery arteriole afferent juxtaglomerularapparatus	NRP1
2 Artery arteriole afferent juxtaglomerularapparatus	SLC45A4
2 Artery arteriole afferent juxtaglomerularapparatus	LDB2
2 Artery arteriole afferent juxtaglomerularapparatus	FAS
2 Artery arteriole afferent juxtaglomerularapparatus	F2R
2 Artery arteriole afferent juxtaglomerularapparatus	CDH5
2 Artery arteriole afferent juxtaglomerularapparatus	GIMAP4
2 Artery arteriole afferent juxtaglomerularapparatus	TBXA2R
2 Artery arteriole afferent juxtaglomerularapparatus	UNC5B
2 Artery arteriole afferent juxtaglomerularapparatus	MOSPD2
2 Artery arteriole afferent juxtaglomerularapparatus	BNIP3L
2 Artery arteriole afferent juxtaglomerularapparatus	TUBA1A
2 Artery arteriole afferent juxtaglomerularapparatus	GIMAP5
2 Artery arteriole afferent juxtaglomerularapparatus	RAPGEF4
2 Artery arteriole afferent juxtaglomerularapparatus	CD38
2 Artery arteriole afferent juxtaglomerularapparatus	LY6C1
3 Capillary	EHD3
3 Capillary	LPL
3 Capillary	KDR
3 Capillary	ANKRD44
3 Capillary	EXOC3L2
3 Capillary	TSHZ2
3 Capillary	DLC1
3 Capillary	HES1
3 Capillary	RBMS1
3 Capillary	FAM167B
3 Capillary	CTLA2A
3 Capillary	KLF10
3 Capillary	SON
3 Capillary	GCHFR
3 Capillary	JUP
3 Capillary	FAM213A
3 Capillary	TMCC3
3 Capillary	MEIS2
3 Capillary	SMAD6
3 Capillary	EXOC3L4
3 Capillary	SEMA3F
3 Capillary	ENG
3 Capillary	ADAMTS1
3 Capillary	MT-ND4
3 Capillary	MEG3
3 Capillary	XIAP
3 Capillary	MT-ND1
3 Capillary	TCN2
3 Capillary	MYO1C
3 Capillary	MARCKSL1
3 Capillary	MT-ATP6
3 Capillary	CSF1
3 Capillary	PTPRU
3 Capillary	NOSTRIN
3 Capillary	MT-CYTB
3 Capillary	RGL1
3 Capillary	DYNC1I2
3 Capillary	HIPK2
3 Capillary	ARHGAP31
3 Capillary	RAPH1
3 Capillary	ITPKB
3 Capillary	PITPNC1
3 Capillary	GNAS
3 Capillary	SMAD7
3 Capillary	DRAP1
3 Capillary	MALAT1
3 Capillary	MT-ND2
3 Capillary	RBM39
3 Capillary	CD36
3 Capillary	APBB2
4 Artery arteriole efferent juxtaglomerularapparatus	IGFBP5
4 Artery arteriole efferent juxtaglomerularapparatus	CD9
4 Artery arteriole efferent juxtaglomerularapparatus	RDX
4 Artery arteriole efferent juxtaglomerularapparatus	SLC26A10
4 Artery arteriole efferent juxtaglomerularapparatus	PLPP1
4 Artery arteriole efferent juxtaglomerularapparatus	GAS6
4 Artery arteriole efferent juxtaglomerularapparatus	GNGT2
4 Artery arteriole efferent juxtaglomerularapparatus	SRGN
4 Artery arteriole efferent juxtaglomerularapparatus	PDE6D
4 Artery arteriole efferent juxtaglomerularapparatus	PODXL
4 Artery arteriole efferent juxtaglomerularapparatus	RAMP3
4 Artery arteriole efferent juxtaglomerularapparatus	CMTM8
4 Artery arteriole efferent juxtaglomerularapparatus	OLFML2B
4 Artery arteriole efferent juxtaglomerularapparatus	DDAH2
4 Artery arteriole efferent juxtaglomerularapparatus	SGK1
4 Artery arteriole efferent juxtaglomerularapparatus	PDE2A
4 Artery arteriole efferent juxtaglomerularapparatus	SOST
4 Artery arteriole efferent juxtaglomerularapparatus	COL15A1
4 Artery arteriole efferent juxtaglomerularapparatus	CCND1
4 Artery arteriole efferent juxtaglomerularapparatus	NDUFA8
4 Artery arteriole efferent juxtaglomerularapparatus	HEG1
4 Artery arteriole efferent juxtaglomerularapparatus	CCDC12
4 Artery arteriole efferent juxtaglomerularapparatus	HSPG2
4 Artery arteriole efferent juxtaglomerularapparatus	TSPAN7
4 Artery arteriole efferent juxtaglomerularapparatus	GIMAP6
4 Artery arteriole efferent juxtaglomerularapparatus	CLIC1
4 Artery arteriole efferent juxtaglomerularapparatus	CYP26B1
4 Artery arteriole efferent juxtaglomerularapparatus	CD24A
4 Artery arteriole efferent juxtaglomerularapparatus	ICAM2
4 Artery arteriole efferent juxtaglomerularapparatus	TAGLN2
4 Artery arteriole efferent juxtaglomerularapparatus	BVHT
4 Artery arteriole efferent juxtaglomerularapparatus	DRAM1
4 Artery arteriole efferent juxtaglomerularapparatus	COX6A1
4 Artery arteriole efferent juxtaglomerularapparatus	PLA2G16
4 Artery arteriole efferent juxtaglomerularapparatus	PLEKHO1
4 Artery arteriole efferent juxtaglomerularapparatus	MINOS1
4 Artery arteriole efferent juxtaglomerularapparatus	SLC9A3R2
4 Artery arteriole efferent juxtaglomerularapparatus	EDNRB
4 Artery arteriole efferent juxtaglomerularapparatus	ATP13A3
4 Artery arteriole efferent juxtaglomerularapparatus	GIMAP3
4 Artery arteriole efferent juxtaglomerularapparatus	LTC4S
4 Artery arteriole efferent juxtaglomerularapparatus	CNN3
4 Artery arteriole efferent juxtaglomerularapparatus	RPL27A
4 Artery arteriole efferent juxtaglomerularapparatus	NUPR1
4 Artery arteriole efferent juxtaglomerularapparatus	PI16
4 Artery arteriole efferent juxtaglomerularapparatus	MAPT
4 Artery arteriole efferent juxtaglomerularapparatus	NEDD8
4 Artery arteriole efferent juxtaglomerularapparatus	ANKRD33B
4 Artery arteriole efferent juxtaglomerularapparatus	LAMP2
4 Artery arteriole efferent juxtaglomerularapparatus	SLCO2A1
5 Artery arteriole efferent distal	TSPAN8
5 Artery arteriole efferent distal	CALCA
5 Artery arteriole efferent distal	CRIP1
5 Artery arteriole efferent distal	KLF4
5 Artery arteriole efferent distal	S100A4
5 Artery arteriole efferent distal	THBD
5 Artery arteriole efferent distal	GLUL
5 Artery arteriole efferent distal	PLAC8
5 Artery arteriole efferent distal	SLC6A6
5 Artery arteriole efferent distal	FXYD6
5 Artery arteriole efferent distal	MEST
5 Artery arteriole efferent distal	EMP3
5 Artery arteriole efferent distal	ADGRL4
5 Artery arteriole efferent distal	CRYAB
5 Artery arteriole efferent distal	VIM
5 Artery arteriole efferent distal	SSU2
5 Artery arteriole efferent distal	S100A6
5 Artery arteriole efferent distal	PLTP
5 Artery arteriole efferent distal	FXYD5
5 Artery arteriole efferent distal	SOX17
5 Artery arteriole efferent distal	TINAGL1
5 Artery arteriole efferent distal	IFI27L2A
5 Artery arteriole efferent distal	SLC38A2
5 Artery arteriole efferent distal	GPX1
5 Artery arteriole efferent distal	RPLP0
5 Artery arteriole efferent distal	RPL3
5 Artery arteriole efferent distal	ADAM15
5 Artery arteriole efferent distal	CLTB
5 Artery arteriole efferent distal	CD200
5 Artery arteriole efferent distal	ANXA5
5 Artery arteriole efferent distal	EBF1
5 Artery arteriole efferent distal	PTPRR
5 Artery arteriole efferent distal	TIMP3
5 Artery arteriole efferent distal	S100A10
5 Artery arteriole efferent distal	EFHD1
5 Artery arteriole efferent distal	CST3
5 Artery arteriole efferent distal	LMNA
5 Artery arteriole efferent distal	ANXA2
5 Artery arteriole efferent distal	BCAM
5 Artery arteriole efferent distal	SPARC
5 Artery arteriole efferent distal	RPS7
5 Artery arteriole efferent distal	APOLD1
5 Artery arteriole efferent distal	RPS3A1
5 Artery arteriole efferent distal	RPS2
5 Artery arteriole efferent distal	RPL10A
5 Artery arteriole efferent distal	GM8730
5 Artery arteriole efferent distal	GM9493
5 Artery arteriole efferent distal	RPL8
5 Artery arteriole efferent distal	RPS5
5 Artery arteriole efferent distal	2010111I01RIK

### Sheet: 3
Top 50 overexpressed genes in mouse cRECs subclusters. Genes are ordered from higher to lower average expression logFC expected in the subcluster they refer to.
1 Artery large	Mgp
1 Artery large	Cldn5
1 Artery large	Fbln5
1 Artery large	Vim
1 Artery large	Fbln2
1 Artery large	Ltbp4
1 Artery large	Eln
1 Artery large	Stmn2
1 Artery large	Slco2a1
1 Artery large	Clu
1 Artery large	Sema3g
1 Artery large	Jag1
1 Artery large	Gja4
1 Artery large	Fam3c
1 Artery large	Mecom
1 Artery large	Crip1
1 Artery large	Igfbp4
1 Artery large	Pi16
1 Artery large	Ctsh
1 Artery large	Heg1
1 Artery large	Ace
1 Artery large	Fxyd5
1 Artery large	Edn1
1 Artery large	Tulp4
1 Artery large	Atp2a3
1 Artery large	Pcsk5
1 Artery large	Gja5
1 Artery large	Fn1
1 Artery large	Egfl8
1 Artery large	MT-CYTB
1 Artery large	Nebl
1 Artery large	Col18a1
1 Artery large	Tspan7
1 Artery large	Ptprr
1 Artery large	Bmp4
1 Artery large	MT-ND4
1 Artery large	Vegfc
1 Artery large	Tm4sf1
1 Artery large	Sost
1 Artery large	Plec
1 Artery large	Kcne3
1 Artery large	Aggf1
1 Artery large	Utrn
1 Artery large	MT-ND3
1 Artery large	Avpi1
1 Artery large	Actg1
1 Artery large	Timp2
1 Artery large	Azin1
1 Artery large	Mast4
1 Artery large	Alpl
2 Artery arteriole	Tspan8
2 Artery arteriole	Glul
2 Artery arteriole	Sox17
2 Artery arteriole	Cst3
2 Artery arteriole	Aqp1
2 Artery arteriole	S100a4
2 Artery arteriole	Slc6a6
2 Artery arteriole	Timp3
2 Artery arteriole	Npnt
2 Artery arteriole	Scin
2 Artery arteriole	Eef1g
2 Artery arteriole	Igfbp7
2 Artery arteriole	Rps6
2 Artery arteriole	Tinagl1
2 Artery arteriole	Cxcl12
2 Artery arteriole	Rpl3
2 Artery arteriole	Efhd1
2 Artery arteriole	Abcg2
2 Artery arteriole	Rpl13
2 Artery arteriole	Pltp
2 Artery arteriole	Rpl18
2 Artery arteriole	Rpl41
2 Artery arteriole	Tbc1d1
2 Artery arteriole	Dusp26
2 Artery arteriole	Rps3a1
2 Artery arteriole	Alox12
2 Artery arteriole	Rpl5
2 Artery arteriole	Cttnbp2
2 Artery arteriole	Itm2c
2 Artery arteriole	Gltp
2 Artery arteriole	Rps7
2 Artery arteriole	Tgfb2
2 Artery arteriole	Gadd45g
2 Artery arteriole	Rps2
2 Artery arteriole	Rpsa
2 Artery arteriole	Rps15
2 Artery arteriole	Fryl
2 Artery arteriole	Rps24
2 Artery arteriole	Rps5
2 Artery arteriole	Rps26
2 Artery arteriole	Cd63
2 Artery arteriole	Plscr4
2 Artery arteriole	Rpl14
2 Artery arteriole	Cox7a2l
2 Artery arteriole	Rps8
2 Artery arteriole	Rpl35
2 Artery arteriole	Aif1l
2 Artery arteriole	Sorbs2
2 Artery arteriole	Srp14
2 Artery arteriole	Filip1l
3 Artery arteriole efferent	S100a6
3 Artery arteriole efferent	Cd24a
3 Artery arteriole efferent	Mal
3 Artery arteriole efferent	Kitl
3 Artery arteriole efferent	Rpl9
3 Artery arteriole efferent	Thbd
3 Artery arteriole efferent	Rpl8
3 Artery arteriole efferent	Ifitm2
3 Artery arteriole efferent	Plscr1
3 Artery arteriole efferent	Eif1
3 Artery arteriole efferent	Rps19
3 Artery arteriole efferent	Calca
3 Artery arteriole efferent	Rps14
3 Artery arteriole efferent	Rps23
3 Artery arteriole efferent	Plscr2
3 Artery arteriole efferent	Fau
3 Artery arteriole efferent	Laptm4a
3 Artery arteriole efferent	3110099E03Rik
3 Artery arteriole efferent	S100a16
3 Artery arteriole efferent	Slc9a3r2
3 Artery arteriole efferent	Rpl18a
3 Artery arteriole efferent	Rpl7
3 Artery arteriole efferent	Cd200
3 Artery arteriole efferent	Rpl35a
3 Artery arteriole efferent	Rps27
3 Artery arteriole efferent	Crip2
3 Artery arteriole efferent	Clic5
3 Artery arteriole efferent	Rpl13a
3 Artery arteriole efferent	Clec1a
3 Artery arteriole efferent	Cdkn1a
3 Artery arteriole efferent	Rplp0
3 Artery arteriole efferent	Rps27a
3 Artery arteriole efferent	Rdx
3 Artery arteriole efferent	1700025G04Rik
3 Artery arteriole efferent	Rps13
3 Artery arteriole efferent	Rpl34
3 Artery arteriole efferent	Rps9
3 Artery arteriole efferent	Rpl27a
3 Artery arteriole efferent	Rps15a
3 Artery arteriole efferent	Rpl21
3 Artery arteriole efferent	Plcb1
3 Artery arteriole efferent	Rpl23a
3 Artery arteriole efferent	Rps11
3 Artery arteriole efferent	Rpl17
3 Artery arteriole efferent	Rpl19
3 Artery arteriole efferent	Uqcc2
3 Artery arteriole efferent	Ifi27l2a
3 Artery arteriole efferent	H3f3b
3 Artery arteriole efferent	Tsc22d3
3 Artery arteriole efferent	H3f3a
4 Capillary1	Plpp3
4 Capillary1	Apoe
4 Capillary1	AU021092
4 Capillary1	Oaz2
4 Capillary1	Sgk1
4 Capillary1	Id3
4 Capillary1	Ly6c1
4 Capillary1	Gja1
4 Capillary1	Thrsp
4 Capillary1	Itm2b
4 Capillary1	Tubb4b
4 Capillary1	Plat
4 Capillary1	Cbfa2t3
4 Capillary1	Notch1
4 Capillary1	Il10rb
4 Capillary1	Aig1
4 Capillary1	Gm14226
4 Capillary1	Nmb
4 Capillary1	Ift43
4 Capillary1	Arhgef10
4 Capillary1	Smg6
4 Capillary1	Desi1
4 Capillary1	2310033P09Rik
4 Capillary1	Mlec
4 Capillary1	Tbc1d17
4 Capillary1	E230001N04Rik
4 Capillary1	Mlh3
4 Capillary1	Stx17
4 Capillary1	Pygb
4 Capillary1	Med15
4 Capillary1	Mkrn2
4 Capillary1	Slc35f6
4 Capillary1	Tet1
4 Capillary1	Map3k4
4 Capillary1	Napg
4 Capillary1	Gtpbp6
4 Capillary1	Chac2
4 Capillary1	Epha2
4 Capillary1	Clp1
4 Capillary1	Cacng1
4 Capillary1	Cysltr2
4 Capillary1	Amdhd2
4 Capillary1	Rnf2
4 Capillary1	Ikbkg
4 Capillary1	Zfp628
4 Capillary1	Lrrc40
4 Capillary1	Fxn
4 Capillary1	Wdr3
4 Capillary1	Mettl18
4 Capillary1	Enc1
5 Capillary2	Igfbp5
5 Capillary2	Kdr
5 Capillary2	Btnl9
5 Capillary2	Flt1
5 Capillary2	Npr3
5 Capillary2	Igfbp3
5 Capillary2	Gnas
5 Capillary2	Malat1
5 Capillary2	Tshz2
5 Capillary2	Ehd3
5 Capillary2	Meis2
5 Capillary2	Nrp1
5 Capillary2	Ankrd44
5 Capillary2	Sox18
5 Capillary2	Rapgef4
5 Capillary2	Mcf2l
5 Capillary2	Dlc1
5 Capillary2	Dll4
5 Capillary2	Nisch
5 Capillary2	Mef2c
5 Capillary2	Prdm1
5 Capillary2	Rbm39
5 Capillary2	Mcc
5 Capillary2	Son
5 Capillary2	Sipa1l2
5 Capillary2	Hdac7
5 Capillary2	Susd6
5 Capillary2	Tmcc3
5 Capillary2	Cyp26b1
5 Capillary2	Clk1
5 Capillary2	Tecpr1
5 Capillary2	Atrn
5 Capillary2	Nbeal1
5 Capillary2	Zfhx3
5 Capillary2	Prpf8
5 Capillary2	Foxo1
5 Capillary2	Bmpr2
5 Capillary2	Hoxb4
5 Capillary2	Ptbp3
5 Capillary2	Fam53b
5 Capillary2	Plgrkt
5 Capillary2	Rbm25
5 Capillary2	Pde4d
5 Capillary2	Hnrnpa0
5 Capillary2	Lmtk3
5 Capillary2	Clip1
5 Capillary2	Insr
5 Capillary2	Sh3d21
5 Capillary2	Arap3
5 Capillary2	Sec14l1
6 Vein postcapillary	Exoc3l2
6 Vein postcapillary	Eng
6 Vein postcapillary	Tnxb
6 Vein postcapillary	Ptpru
6 Vein postcapillary	Jup
6 Vein postcapillary	Hipk2
6 Vein postcapillary	App
6 Vein postcapillary	Pbx1
6 Vein postcapillary	Hspg2
6 Vein postcapillary	Ptprg
6 Vein postcapillary	Tcf4
6 Vein postcapillary	Arhgap31
6 Vein postcapillary	AY036118
6 Vein postcapillary	Rbms1
6 Vein postcapillary	Macf1
6 Vein postcapillary	Itpkb
6 Vein postcapillary	Fus
6 Vein postcapillary	Stard8
6 Vein postcapillary	Nfib
6 Vein postcapillary	Pura
6 Vein postcapillary	Lpcat1
6 Vein postcapillary	Hsp90b1
6 Vein postcapillary	Fam117b
6 Vein postcapillary	Hes1
6 Vein postcapillary	Ltbp1
6 Vein postcapillary	Ncoa3
6 Vein postcapillary	Adgrl2
6 Vein postcapillary	Pnisr
6 Vein postcapillary	Pde2a
6 Vein postcapillary	Xiap
6 Vein postcapillary	Zmiz1
6 Vein postcapillary	Lrp5
6 Vein postcapillary	Rac1
6 Vein postcapillary	Tie1
6 Vein postcapillary	Stim2
6 Vein postcapillary	Ybx3
6 Vein postcapillary	Ttc14
6 Vein postcapillary	Dysf
6 Vein postcapillary	Myo6
6 Vein postcapillary	Zmynd8
6 Vein postcapillary	Ece1
6 Vein postcapillary	Itgb5
6 Vein postcapillary	Cpd
6 Vein postcapillary	Ccnl2
6 Vein postcapillary	Fmnl3
6 Vein postcapillary	Herc1
6 Vein postcapillary	Boc
6 Vein postcapillary	Cped1
6 Vein postcapillary	Ttyh3
6 Vein postcapillary	Sema3f
7 Vein large	Rgcc
7 Vein large	Bgn
7 Vein large	Gas6
7 Vein large	Tmsb10
7 Vein large	Plac8
7 Vein large	Car8
7 Vein large	Plvap
7 Vein large	Vamp5
7 Vein large	Adgrl4
7 Vein large	Cd9
7 Vein large	Fam167b
7 Vein large	Lbp
7 Vein large	Ramp3
7 Vein large	S100a10
7 Vein large	Gng11
7 Vein large	Marcksl1
7 Vein large	Srgn
7 Vein large	Ptgs1
7 Vein large	Cd36
7 Vein large	Plpp1
7 Vein large	Gngt2
7 Vein large	Prpf40b
7 Vein large	Anxa2
7 Vein large	Ndufa8
7 Vein large	Gpx4
7 Vein large	Marcks
7 Vein large	Rpl10
7 Vein large	Fth1
7 Vein large	Cyb5a
7 Vein large	Nr2f2
7 Vein large	Dhrs3
7 Vein large	Slc29a1
7 Vein large	Fkbp1a
7 Vein large	Tgm2
7 Vein large	Il33
7 Vein large	Sema3d
7 Vein large	Lims2
7 Vein large	Atpif1
7 Vein large	Hint1
7 Vein large	Gpr182
7 Vein large	Kcnb1
7 Vein large	Tmsb4x
7 Vein large	Tuba1a
7 Vein large	Ehd4
7 Vein large	Ndufa4
7 Vein large	Pmp22
7 Vein large	Ppia
7 Vein large	Igf1
7 Vein large	Ctla2a
7 Vein large	Zfp36l1
8 Capillary angiogenic	Gpihbp1
8 Capillary angiogenic	Chchd10
8 Capillary angiogenic	Fabp4
8 Capillary angiogenic	Aplnr
8 Capillary angiogenic	Pcdh17
8 Capillary angiogenic	Fabp5
8 Capillary angiogenic	F2r
8 Capillary angiogenic	Col4a2
8 Capillary angiogenic	Uchl1
8 Capillary angiogenic	Nrp2
8 Capillary angiogenic	Col4a1
8 Capillary angiogenic	Sparc
8 Capillary angiogenic	Ets2
8 Capillary angiogenic	Bcl2
8 Capillary angiogenic	Ccnd1
8 Capillary angiogenic	Apln
8 Capillary angiogenic	Fscn1
8 Capillary angiogenic	Trp53i11
8 Capillary angiogenic	Eva1b
8 Capillary angiogenic	Jam3
8 Capillary angiogenic	Col15a1
8 Capillary angiogenic	Plk2
8 Capillary angiogenic	Rhoc
8 Capillary angiogenic	Sft2d1
8 Capillary angiogenic	Esam
8 Capillary angiogenic	Cd38
8 Capillary angiogenic	Serpinh1
8 Capillary angiogenic	Gimap4
8 Capillary angiogenic	Cd34
8 Capillary angiogenic	Snrk
8 Capillary angiogenic	Mmp11
8 Capillary angiogenic	Meox1
8 Capillary angiogenic	Apbb2
8 Capillary angiogenic	Ednrb
8 Capillary angiogenic	Robo4
8 Capillary angiogenic	Cd47
8 Capillary angiogenic	Edil3
8 Capillary angiogenic	Rcsd1
8 Capillary angiogenic	Actb
8 Capillary angiogenic	Cd300lg
8 Capillary angiogenic	AW112010
8 Capillary angiogenic	Tmem88
8 Capillary angiogenic	Stab1
8 Capillary angiogenic	Gimap5
8 Capillary angiogenic	Rgl1
8 Capillary angiogenic	Sh3bp5
8 Capillary angiogenic	Gpx8
8 Capillary angiogenic	Tspan12
8 Capillary angiogenic	Sox4
9 Interferon	Isg15
9 Interferon	Ifit3
9 Interferon	Ifit1
9 Interferon	Iigp1
9 Interferon	Oasl2
9 Interferon	Ifi203
9 Interferon	Gbp7
9 Interferon	Ifit3b
9 Interferon	Ifi44
9 Interferon	Slfn2
9 Interferon	Parp14
9 Interferon	Bst2
9 Interferon	Ifit2
9 Interferon	Rsad2
9 Interferon	Herc6
9 Interferon	Irf7
9 Interferon	Xaf1
9 Interferon	Phf11d
9 Interferon	Stat1
9 Interferon	Sp100
9 Interferon	Rtp4
9 Interferon	Gm4951
9 Interferon	Trim12a
9 Interferon	Cmpk2
9 Interferon	Ifitm3
9 Interferon	Ifi204
9 Interferon	Mndal
9 Interferon	Psmb8
9 Interferon	Usp18
9 Interferon	Ly6a
9 Interferon	Trim30a
9 Interferon	Igtp
9 Interferon	Gbp4
9 Interferon	Stat2
9 Interferon	Samd9l
9 Interferon	Gbp3
9 Interferon	Clec2d
9 Interferon	Tgtp2
9 Interferon	Lgals9
9 Interferon	Oasl1
9 Interferon	Cyyr1
9 Interferon	Gm12216
9 Interferon	Ifih1
9 Interferon	Ifi47
9 Interferon	Psmb9
9 Interferon	Irgm1
9 Interferon	Tnfsf10
9 Interferon	Tgtp1
9 Interferon	Ifi35
9 Interferon	Rnf213

### Sheet: 4
Top 50 overexpressed genes in mouse mRECs subclusters. Genes are ordered from higher to lower average expression logFC expected in the subcluster they refer to.
1 Medulla artery arteriole efferent	Klf4
1 Medulla artery arteriole efferent	Crip1
1 Medulla artery arteriole efferent	Slc6a6
1 Medulla artery arteriole efferent	Cd24a
1 Medulla artery arteriole efferent	Id1
1 Medulla artery arteriole efferent	Thbd
1 Medulla artery arteriole efferent	Plcb1
1 Medulla artery arteriole efferent	Ebf1
1 Medulla artery arteriole efferent	Klf2
1 Medulla artery arteriole efferent	Tm4sf1
1 Medulla artery arteriole efferent	Plscr1
1 Medulla artery arteriole efferent	1700025G04Rik
1 Medulla artery arteriole efferent	Tsc22d1
1 Medulla artery arteriole efferent	Kitl
1 Medulla artery arteriole efferent	Ceacam1
1 Medulla artery arteriole efferent	Pi16
1 Medulla artery arteriole efferent	Rpl37a
1 Medulla artery arteriole efferent	Ltbp4
1 Medulla artery arteriole efferent	Tgfb2
1 Medulla artery arteriole efferent	Rpl39
1 Medulla artery arteriole efferent	Cd200
1 Medulla artery arteriole efferent	Sgk1
1 Medulla artery arteriole efferent	Podxl
1 Medulla artery arteriole efferent	Rps29
1 Medulla artery arteriole efferent	Ankrd33b
1 Medulla artery arteriole efferent	Rpl35a
1 Medulla artery arteriole efferent	Rplp2
1 Medulla artery arteriole efferent	Rps23
1 Medulla artery arteriole efferent	3110099E03Rik
1 Medulla artery arteriole efferent	Cltb
1 Medulla artery arteriole efferent	Rpl17
1 Medulla artery arteriole efferent	Rpl37
1 Medulla artery arteriole efferent	Dynll1
1 Medulla artery arteriole efferent	Ets1
1 Medulla artery arteriole efferent	Tpt1
1 Medulla artery arteriole efferent	Rps11
1 Medulla artery arteriole efferent	Rpl35
1 Medulla artery arteriole efferent	Rpl27a
1 Medulla artery arteriole efferent	Rpl38
1 Medulla artery arteriole efferent	Uqcc2
1 Medulla artery arteriole efferent	Luzp1
1 Medulla artery arteriole efferent	Cdc14a
1 Medulla artery arteriole efferent	Foxp1
1 Medulla artery arteriole efferent	Calca
1 Medulla artery arteriole efferent	Rps25
1 Medulla artery arteriole efferent	Rps17
1 Medulla artery arteriole efferent	Iqgap1
1 Medulla artery arteriole efferent	Cyp26b1
1 Medulla artery arteriole efferent	Ssu2
1 Medulla artery arteriole efferent	Tsc22d3
2 Medulla artery DVR	Aqp1
2 Medulla artery DVR	Cldn5
2 Medulla artery DVR	Scin
2 Medulla artery DVR	Vim
2 Medulla artery DVR	Tspan8
2 Medulla artery DVR	Mecom
2 Medulla artery DVR	Prom1
2 Medulla artery DVR	Npnt
2 Medulla artery DVR	Fth1
2 Medulla artery DVR	Gja4
2 Medulla artery DVR	Sox17
2 Medulla artery DVR	Prss23
2 Medulla artery DVR	Fbln5
2 Medulla artery DVR	Hpgd
2 Medulla artery DVR	Glul
2 Medulla artery DVR	Lef1
2 Medulla artery DVR	Timp3
2 Medulla artery DVR	Edn1
2 Medulla artery DVR	Igfbp3
2 Medulla artery DVR	Fam181b
2 Medulla artery DVR	Rhoj
2 Medulla artery DVR	Slc14a1
2 Medulla artery DVR	Golim4
2 Medulla artery DVR	Col12a1
2 Medulla artery DVR	Zeb2
2 Medulla artery DVR	Cst3
2 Medulla artery DVR	Tspo
2 Medulla artery DVR	Adipor2
2 Medulla artery DVR	Cd63
2 Medulla artery DVR	Tmsb4x
2 Medulla artery DVR	Egfl8
2 Medulla artery DVR	Col18a1
2 Medulla artery DVR	Cxcl12
2 Medulla artery DVR	Rbp1
2 Medulla artery DVR	Abcg2
2 Medulla artery DVR	Fbxo7
2 Medulla artery DVR	Ccnd2
2 Medulla artery DVR	Igfbp7
2 Medulla artery DVR	Rpl3
2 Medulla artery DVR	Anxa5
2 Medulla artery DVR	Pltp
2 Medulla artery DVR	Cyb5b
2 Medulla artery DVR	Tbc1d1
2 Medulla artery DVR	Mgst1
2 Medulla artery DVR	Timm10b
2 Medulla artery DVR	Plat
2 Medulla artery DVR	Nr3c1
2 Medulla artery DVR	Rgs2
2 Medulla artery DVR	Mpzl1
2 Medulla artery DVR	Bmx
3 Medulla artery pDVR	Ifi27l2a
3 Medulla artery pDVR	S100a6
3 Medulla artery pDVR	S100a4
3 Medulla artery pDVR	Fxyd5
3 Medulla artery pDVR	Plscr2
3 Medulla artery pDVR	Hist1h2bc
3 Medulla artery pDVR	Eps8l2
3 Medulla artery pDVR	Slc9a3r2
3 Medulla artery pDVR	Rpl13a
3 Medulla artery pDVR	Arid5b
3 Medulla artery pDVR	Bcam
3 Medulla artery pDVR	Crip2
3 Medulla artery pDVR	Il10rb
3 Medulla artery pDVR	Serpine2
3 Medulla artery pDVR	Rdx
3 Medulla artery pDVR	Clic5
3 Medulla artery pDVR	Lrrc32
3 Medulla artery pDVR	Cd93
3 Medulla artery pDVR	S1pr1
3 Medulla artery pDVR	H1f0
3 Medulla artery pDVR	Tmbim1
3 Medulla artery pDVR	Ifnar1
3 Medulla artery pDVR	Alox12
3 Medulla artery pDVR	Uaca
3 Medulla artery pDVR	Arl2bp
3 Medulla artery pDVR	Rps24
3 Medulla artery pDVR	Rfk
3 Medulla artery pDVR	Hip1
3 Medulla artery pDVR	Ptma
3 Medulla artery pDVR	Rps15
3 Medulla artery pDVR	Tns1
3 Medulla artery pDVR	Cthrc1
3 Medulla artery pDVR	Rps10
3 Medulla artery pDVR	Dbndd2
3 Medulla artery pDVR	Rpl7
3 Medulla artery pDVR	Rpl26
3 Medulla artery pDVR	Rpl18a
3 Medulla artery pDVR	Atp1b3
3 Medulla artery pDVR	H3f3a
3 Medulla artery pDVR	Hspa1a
3 Medulla artery pDVR	Rps3
3 Medulla artery pDVR	Fau
3 Medulla artery pDVR	Syne1
3 Medulla artery pDVR	Plec
3 Medulla artery pDVR	Cables2
3 Medulla artery pDVR	Vdac3
3 Medulla artery pDVR	Jun
3 Medulla artery pDVR	Clic4
3 Medulla artery pDVR	Sptbn1
3 Medulla artery pDVR	Rpl27
4 Medulla capillary	Igfbp5
4 Medulla capillary	Kdr
4 Medulla capillary	Plpp3
4 Medulla capillary	Cyyr1
4 Medulla capillary	Flt1
4 Medulla capillary	Gnas
4 Medulla capillary	Cd36
4 Medulla capillary	Pbx1
4 Medulla capillary	Npr3
4 Medulla capillary	Mcf2l
4 Medulla capillary	Dlc1
4 Medulla capillary	Hspg2
4 Medulla capillary	Ece1
4 Medulla capillary	Hes1
4 Medulla capillary	Ces2e
4 Medulla capillary	Itpkb
4 Medulla capillary	Ptprg
4 Medulla capillary	Adgrl2
4 Medulla capillary	Tnfaip2
4 Medulla capillary	Arhgap31
4 Medulla capillary	Mcc
4 Medulla capillary	Ltbp1
4 Medulla capillary	Rac1
4 Medulla capillary	Rapgef4
4 Medulla capillary	Zfhx3
4 Medulla capillary	Caskin2
4 Medulla capillary	Arglu1
4 Medulla capillary	Rasip1
4 Medulla capillary	Elf1
4 Medulla capillary	Rapgef3
4 Medulla capillary	Adarb1
4 Medulla capillary	Zmiz1
4 Medulla capillary	Dync1i2
4 Medulla capillary	Sipa1l2
4 Medulla capillary	Atrx
4 Medulla capillary	Fam117b
4 Medulla capillary	Ankrd11
4 Medulla capillary	Fyn
4 Medulla capillary	Chrm3
4 Medulla capillary	Ctbp1
4 Medulla capillary	Adamts1
4 Medulla capillary	Smad7
4 Medulla capillary	Zfp292
4 Medulla capillary	Sh3d21
4 Medulla capillary	Zbtb46
4 Medulla capillary	Fhod1
4 Medulla capillary	Arhgef1
4 Medulla capillary	Notch1
4 Medulla capillary	Trim47
4 Medulla capillary	Sh2b3
5 Medulla vein postcapillary	Ptpru
5 Medulla vein postcapillary	MT-ATP6
5 Medulla vein postcapillary	Marcks
5 Medulla vein postcapillary	MT-ND2
5 Medulla vein postcapillary	MT-CYTB
5 Medulla vein postcapillary	Neat1
5 Medulla vein postcapillary	MT-ND4
5 Medulla vein postcapillary	MT-ND1
5 Medulla vein postcapillary	Malat1
5 Medulla vein postcapillary	Fus
5 Medulla vein postcapillary	Pdzd2
5 Medulla vein postcapillary	Nfat5
5 Medulla vein postcapillary	Exoc3l2
5 Medulla vein postcapillary	Jup
5 Medulla vein postcapillary	Stab1
5 Medulla vein postcapillary	Slco1a4
5 Medulla vein postcapillary	Rasa4
5 Medulla vein postcapillary	Etnk1
5 Medulla vein postcapillary	Il6st
5 Medulla vein postcapillary	Tmtc1
5 Medulla vein postcapillary	Chst2
5 Medulla vein postcapillary	Meis2
5 Medulla vein postcapillary	Rbm39
5 Medulla vein postcapillary	Bmpr2
5 Medulla vein postcapillary	Pnisr
5 Medulla vein postcapillary	Tnxb
5 Medulla vein postcapillary	MT-ND3
5 Medulla vein postcapillary	Ogt
5 Medulla vein postcapillary	Crim1
5 Medulla vein postcapillary	Prex2
5 Medulla vein postcapillary	Ttyh3
5 Medulla vein postcapillary	Plekhg1
5 Medulla vein postcapillary	Srsf2
5 Medulla vein postcapillary	Ephb4
5 Medulla vein postcapillary	Luc7l2
5 Medulla vein postcapillary	St6galnac3
5 Medulla vein postcapillary	Son
5 Medulla vein postcapillary	MT-ND4L
5 Medulla vein postcapillary	Robo3
5 Medulla vein postcapillary	Pitpnm2
5 Medulla vein postcapillary	Pim1
5 Medulla vein postcapillary	Slc44a1
5 Medulla vein postcapillary	Snhg20
5 Medulla vein postcapillary	Klf9
5 Medulla vein postcapillary	Dock6
5 Medulla vein postcapillary	Camk2d
5 Medulla vein postcapillary	Taok2
5 Medulla vein postcapillary	Rai14
5 Medulla vein postcapillary	Zeb1
5 Medulla vein postcapillary	Itch
6 Medulla vein AVR	Bgn
6 Medulla vein AVR	Ednrb
6 Medulla vein AVR	Rgcc
6 Medulla vein AVR	Fxyd6
6 Medulla vein AVR	Ramp3
6 Medulla vein AVR	Vamp5
6 Medulla vein AVR	Gas6
6 Medulla vein AVR	AU021092
6 Medulla vein AVR	Fkbp1a
6 Medulla vein AVR	Fscn1
6 Medulla vein AVR	Tcn2
6 Medulla vein AVR	Plpp1
6 Medulla vein AVR	Gng11
6 Medulla vein AVR	F2r
6 Medulla vein AVR	Adgrl4
6 Medulla vein AVR	Car8
6 Medulla vein AVR	Gpx4
6 Medulla vein AVR	Plvap
6 Medulla vein AVR	Flrt3
6 Medulla vein AVR	Ipo11
6 Medulla vein AVR	Ehd3
6 Medulla vein AVR	Ctsd
6 Medulla vein AVR	Mxra8
6 Medulla vein AVR	Pdia5
6 Medulla vein AVR	Fam167b
6 Medulla vein AVR	Tek
6 Medulla vein AVR	Clec14a
6 Medulla vein AVR	Jam3
6 Medulla vein AVR	Ifitm2
6 Medulla vein AVR	Sult1a1
6 Medulla vein AVR	Prpf40b
6 Medulla vein AVR	Tgm2
6 Medulla vein AVR	Mmp11
6 Medulla vein AVR	Gabarapl1
6 Medulla vein AVR	Anxa3
6 Medulla vein AVR	S100a10
6 Medulla vein AVR	Myl12a
6 Medulla vein AVR	Srgn
6 Medulla vein AVR	Mfge8
6 Medulla vein AVR	Gpr182
6 Medulla vein AVR	Ubb
6 Medulla vein AVR	Ndufa11
6 Medulla vein AVR	Ifi27
6 Medulla vein AVR	Emcn
6 Medulla vein AVR	Sptssa
6 Medulla vein AVR	Nr2f2
6 Medulla vein AVR	Pdgfa
6 Medulla vein AVR	Cyp4b1
6 Medulla vein AVR	Rbms1
6 Medulla vein AVR	H2afz
7 Medulla vein pAVR	Cryab
7 Medulla vein pAVR	Apoe
7 Medulla vein pAVR	Igf1
7 Medulla vein pAVR	Car2
7 Medulla vein pAVR	Sncg
7 Medulla vein pAVR	Cd9
7 Medulla vein pAVR	Gstm1
7 Medulla vein pAVR	Fxyd2
7 Medulla vein pAVR	Tuba1b
7 Medulla vein pAVR	Tmsb10
7 Medulla vein pAVR	Nrgn
7 Medulla vein pAVR	Rpl13
7 Medulla vein pAVR	Slc3a2
7 Medulla vein pAVR	Pmp22
7 Medulla vein pAVR	Rps28
7 Medulla vein pAVR	Aldoa
7 Medulla vein pAVR	Serinc3
7 Medulla vein pAVR	Mif
7 Medulla vein pAVR	Rplp0
7 Medulla vein pAVR	Gm10073
7 Medulla vein pAVR	Lmo2
7 Medulla vein pAVR	Nupr1
7 Medulla vein pAVR	Rpl10
7 Medulla vein pAVR	Ftl1
7 Medulla vein pAVR	Rplp1
7 Medulla vein pAVR	Rps19
7 Medulla vein pAVR	Hvcn1
7 Medulla vein pAVR	Tuba1a
7 Medulla vein pAVR	Rps5
7 Medulla vein pAVR	Zbtb20
7 Medulla vein pAVR	Tubb4b
7 Medulla vein pAVR	Tubb5
7 Medulla vein pAVR	Ldha
7 Medulla vein pAVR	Hjurp
7 Medulla vein pAVR	Gm8730
7 Medulla vein pAVR	Rps27rt
7 Medulla vein pAVR	Nfe2l2
7 Medulla vein pAVR	Cnbp
7 Medulla vein pAVR	Ubc
7 Medulla vein pAVR	Fibin
7 Medulla vein pAVR	Gapdh
7 Medulla vein pAVR	Hspb1
7 Medulla vein pAVR	Rpl10a
7 Medulla vein pAVR	Mt1
7 Medulla vein pAVR	Hspb2
7 Medulla vein pAVR	Ndel1
7 Medulla vein pAVR	Rpl21
7 Medulla vein pAVR	D8Ertd738e
7 Medulla vein pAVR	Ier3
7 Medulla vein pAVR	Nfkbia
8 Medulla capillary angiogenic	Gpihbp1
8 Medulla capillary angiogenic	Sparcl1
8 Medulla capillary angiogenic	Chchd10
8 Medulla capillary angiogenic	Pcdh17
8 Medulla capillary angiogenic	Aplnr
8 Medulla capillary angiogenic	Fabp5
8 Medulla capillary angiogenic	Btnl9
8 Medulla capillary angiogenic	Msmp
8 Medulla capillary angiogenic	Col4a2
8 Medulla capillary angiogenic	Plk2
8 Medulla capillary angiogenic	Trp53i11
8 Medulla capillary angiogenic	Fabp4
8 Medulla capillary angiogenic	Col15a1
8 Medulla capillary angiogenic	Gm867
8 Medulla capillary angiogenic	Col4a1
8 Medulla capillary angiogenic	Sparc
8 Medulla capillary angiogenic	Gm12002
8 Medulla capillary angiogenic	Tcf4
8 Medulla capillary angiogenic	Arhgap18
8 Medulla capillary angiogenic	Bcl2
8 Medulla capillary angiogenic	Mgll
8 Medulla capillary angiogenic	Nrp1
8 Medulla capillary angiogenic	Cd74
8 Medulla capillary angiogenic	Mgat1
8 Medulla capillary angiogenic	Sh3bp5
8 Medulla capillary angiogenic	Rgl1
8 Medulla capillary angiogenic	Lama4
8 Medulla capillary angiogenic	Scarb1
8 Medulla capillary angiogenic	Actg1
8 Medulla capillary angiogenic	Actb
8 Medulla capillary angiogenic	Vwa1
8 Medulla capillary angiogenic	Fam43a
8 Medulla capillary angiogenic	Bcl6b
8 Medulla capillary angiogenic	Nrp2
8 Medulla capillary angiogenic	Ivns1abp
8 Medulla capillary angiogenic	Rcsd1
8 Medulla capillary angiogenic	Cd300lg
8 Medulla capillary angiogenic	Mtdh
8 Medulla capillary angiogenic	Cd34
8 Medulla capillary angiogenic	Robo4
8 Medulla capillary angiogenic	H2-K1
8 Medulla capillary angiogenic	Mef2c
8 Medulla capillary angiogenic	Ushbp1
8 Medulla capillary angiogenic	Cmtm8
8 Medulla capillary angiogenic	Cdh5
8 Medulla capillary angiogenic	Lpar6
8 Medulla capillary angiogenic	Ncoa7
8 Medulla capillary angiogenic	Cd38
8 Medulla capillary angiogenic	Myo6
9 Medulla capillary interferon	Isg15
9 Medulla capillary interferon	Ifi203
9 Medulla capillary interferon	Ifit3b
9 Medulla capillary interferon	Oasl2
9 Medulla capillary interferon	Irf7
9 Medulla capillary interferon	Bst2
9 Medulla capillary interferon	Rsad2
9 Medulla capillary interferon	Gbp7
9 Medulla capillary interferon	Ifit2
9 Medulla capillary interferon	Mndal
9 Medulla capillary interferon	Phf11d
9 Medulla capillary interferon	Parp14
9 Medulla capillary interferon	Ifitm3
9 Medulla capillary interferon	Ifi204
9 Medulla capillary interferon	Cmpk2
9 Medulla capillary interferon	Stat1
9 Medulla capillary interferon	Herc6
9 Medulla capillary interferon	Trim12a
9 Medulla capillary interferon	Usp18
9 Medulla capillary interferon	Tgtp2
9 Medulla capillary interferon	Sp100
9 Medulla capillary interferon	Trim30a
9 Medulla capillary interferon	AW112010
9 Medulla capillary interferon	Ifi47
9 Medulla capillary interferon	Gm4955
9 Medulla capillary interferon	Zbp1
9 Medulla capillary interferon	Gbp3
9 Medulla capillary interferon	H2-T22
9 Medulla capillary interferon	9930111J21Rik2
9 Medulla capillary interferon	Samhd1
9 Medulla capillary interferon	Gbp4
9 Medulla capillary interferon	B2m
9 Medulla capillary interferon	Apol9b
9 Medulla capillary interferon	H2-Ab1
9 Medulla capillary interferon	Slfn5
9 Medulla capillary interferon	Rnf213
9 Medulla capillary interferon	Igtp
9 Medulla capillary interferon	Ddx60
9 Medulla capillary interferon	Isg20
9 Medulla capillary interferon	Parp9
9 Medulla capillary interferon	Plgrkt
9 Medulla capillary interferon	Pml
9 Medulla capillary interferon	Pttg1
9 Medulla capillary interferon	Psme1
9 Medulla capillary interferon	Phf11b
9 Medulla capillary interferon	Irf9
9 Medulla capillary interferon	Tnfsf10
9 Medulla capillary interferon	Zc3hav1
9 Medulla capillary interferon	Znfx1
9 Medulla capillary interferon	Ube2l6
10 Medulla vein interferon	Ifit3
10 Medulla vein interferon	Ifit1
10 Medulla vein interferon	Ifi44
10 Medulla vein interferon	Plac8
10 Medulla vein interferon	Iigp1
10 Medulla vein interferon	Rtp4
10 Medulla vein interferon	Slfn2
10 Medulla vein interferon	Xaf1
10 Medulla vein interferon	Eng
10 Medulla vein interferon	Gm4951
10 Medulla vein interferon	Icam1
10 Medulla vein interferon	Samd9l
10 Medulla vein interferon	Ly6a
10 Medulla vein interferon	Sema3d
10 Medulla vein interferon	Irgm1
10 Medulla vein interferon	H2-T23
10 Medulla vein interferon	Ifi35
10 Medulla vein interferon	Ldb2
10 Medulla vein interferon	Stat2
10 Medulla vein interferon	Lepr
10 Medulla vein interferon	Mmrn2
10 Medulla vein interferon	Sp110
10 Medulla vein interferon	Ndrg2
10 Medulla vein interferon	Tgtp1
10 Medulla vein interferon	Rsrp1
10 Medulla vein interferon	Oasl1
10 Medulla vein interferon	Palm
10 Medulla vein interferon	Upf3b
10 Medulla vein interferon	App
10 Medulla vein interferon	Ifih1
10 Medulla vein interferon	Bambi
10 Medulla vein interferon	Gbp2
10 Medulla vein interferon	Lgals9
10 Medulla vein interferon	Tmem140
10 Medulla vein interferon	Cd274
10 Medulla vein interferon	Adgrf5
10 Medulla vein interferon	Trafd1
10 Medulla vein interferon	H2afy
10 Medulla vein interferon	Atp1a1
10 Medulla vein interferon	Ddx58
10 Medulla vein interferon	Ifnar2
10 Medulla vein interferon	Polr2l
10 Medulla vein interferon	Pcmtd1
10 Medulla vein interferon	Pxk
10 Medulla vein interferon	Csf1
10 Medulla vein interferon	Apobec3
10 Medulla vein interferon	Gnb4
10 Medulla vein interferon	Hsp90b1
10 Medulla vein interferon	Nmi
10 Medulla vein interferon	Triobp

### Sheet: 5
Top 50 overexpressed genes in human renal endothelial cell clusters. Genes are ordered from higher to lower average expression log fold FC expected in the cluster they refer to.
1 Glomerular Capillaries	EMCN
1 Glomerular Capillaries	NRG3
1 Glomerular Capillaries	SYNE1
1 Glomerular Capillaries	HECW2
1 Glomerular Capillaries	CHRM3
1 Glomerular Capillaries	ITGA8
1 Glomerular Capillaries	PTPRB
1 Glomerular Capillaries	RAPGEF4
1 Glomerular Capillaries	LDB2
1 Glomerular Capillaries	PRKG1
1 Glomerular Capillaries	FLT1
1 Glomerular Capillaries	PRKCA
1 Glomerular Capillaries	PLPP1
1 Glomerular Capillaries	GRB10
1 Glomerular Capillaries	DNAJB1
1 Glomerular Capillaries	SNED1
1 Glomerular Capillaries	CUBN
1 Glomerular Capillaries	MACROD2
1 Glomerular Capillaries	ANKS1A
1 Glomerular Capillaries	PLXDC2
1 Glomerular Capillaries	ADGRL2
1 Glomerular Capillaries	PTPRG
1 Glomerular Capillaries	NTN4
1 Glomerular Capillaries	HSPA1A
1 Glomerular Capillaries	ALDOB
1 Glomerular Capillaries	ACSM2A
1 Glomerular Capillaries	ZBTB16
1 Glomerular Capillaries	NEAT1
1 Glomerular Capillaries	MEIS2
1 Glomerular Capillaries	PITPNC1
1 Glomerular Capillaries	PLPP3
1 Glomerular Capillaries	GPC5
1 Glomerular Capillaries	FHIT
1 Glomerular Capillaries	SYNE2
1 Glomerular Capillaries	PDE4D
1 Glomerular Capillaries	RASAL2
1 Glomerular Capillaries	RBMS3
1 Glomerular Capillaries	PIP4K2A
1 Glomerular Capillaries	FKBP5
1 Glomerular Capillaries	SLC8A1
1 Glomerular Capillaries	GPX3
1 Glomerular Capillaries	FOS
1 Glomerular Capillaries	AKAP12
1 Glomerular Capillaries	ACSM2B
1 Glomerular Capillaries	KIAA1217
1 Glomerular Capillaries	PBX1
1 Glomerular Capillaries	ADGRF5
1 Glomerular Capillaries	FTX
1 Glomerular Capillaries	CACNA1C
1 Glomerular Capillaries	PTPRM
2 Ascending Vasa Recta	GPM6A
2 Ascending Vasa Recta	ZNF385D
2 Ascending Vasa Recta	DNASE1L3
2 Ascending Vasa Recta	TLL1
2 Ascending Vasa Recta	IGFBP7
2 Ascending Vasa Recta	SPP1
2 Ascending Vasa Recta	ITGB6
2 Ascending Vasa Recta	CD59
2 Ascending Vasa Recta	RPLP0
2 Ascending Vasa Recta	SOD2
2 Ascending Vasa Recta	RPL13
2 Ascending Vasa Recta	RPS6
2 Ascending Vasa Recta	MIR99AHG
2 Ascending Vasa Recta	MT2A
2 Ascending Vasa Recta	FN1
2 Ascending Vasa Recta	C8ORF4
2 Ascending Vasa Recta	GAPDH
2 Ascending Vasa Recta	CEACAM1
2 Ascending Vasa Recta	B2M
2 Ascending Vasa Recta	HLA-DRA
2 Ascending Vasa Recta	ENG
2 Ascending Vasa Recta	CD9
2 Ascending Vasa Recta	RPS2
2 Ascending Vasa Recta	HSP90B1
2 Ascending Vasa Recta	RPL19
2 Ascending Vasa Recta	GSTP1
2 Ascending Vasa Recta	PRDX1
2 Ascending Vasa Recta	DDX5
2 Ascending Vasa Recta	IFITM3
2 Ascending Vasa Recta	EEF1A1
2 Ascending Vasa Recta	RPL13A
2 Ascending Vasa Recta	SDPR
2 Ascending Vasa Recta	RPLP1
2 Ascending Vasa Recta	MYL12B
2 Ascending Vasa Recta	FTL
2 Ascending Vasa Recta	PSMA7
2 Ascending Vasa Recta	ENO1
2 Ascending Vasa Recta	LDHB
2 Ascending Vasa Recta	TGM2
2 Ascending Vasa Recta	RPL3
2 Ascending Vasa Recta	MYL12A
2 Ascending Vasa Recta	ATP1B1
2 Ascending Vasa Recta	RPS23
2 Ascending Vasa Recta	SH3BP5
2 Ascending Vasa Recta	TFPI
2 Ascending Vasa Recta	RPS12
2 Ascending Vasa Recta	HLA-DRB1
2 Ascending Vasa Recta	RPS8
2 Ascending Vasa Recta	FTH1
2 Ascending Vasa Recta	RPL8
3 Afferent and efferent arterioles / Peritubular Capillaries	ADAMTS6
3 Afferent and efferent arterioles / Peritubular Capillaries	ABI3BP
3 Afferent and efferent arterioles / Peritubular Capillaries	RP11-563P16.1
3 Afferent and efferent arterioles / Peritubular Capillaries	VEGFC
3 Afferent and efferent arterioles / Peritubular Capillaries	PDE3A
3 Afferent and efferent arterioles / Peritubular Capillaries	SOX5
3 Afferent and efferent arterioles / Peritubular Capillaries	ARL15
3 Afferent and efferent arterioles / Peritubular Capillaries	CHN2
3 Afferent and efferent arterioles / Peritubular Capillaries	TIMP3
3 Afferent and efferent arterioles / Peritubular Capillaries	AQP1
3 Afferent and efferent arterioles / Peritubular Capillaries	PALMD
3 Afferent and efferent arterioles / Peritubular Capillaries	DST
3 Afferent and efferent arterioles / Peritubular Capillaries	FUT8
3 Afferent and efferent arterioles / Peritubular Capillaries	NEBL
3 Afferent and efferent arterioles / Peritubular Capillaries	KLF12
3 Afferent and efferent arterioles / Peritubular Capillaries	FOSB
3 Afferent and efferent arterioles / Peritubular Capillaries	PLPP1
3 Afferent and efferent arterioles / Peritubular Capillaries	PLCB4
3 Afferent and efferent arterioles / Peritubular Capillaries	KCTD12
3 Afferent and efferent arterioles / Peritubular Capillaries	EFNB2
3 Afferent and efferent arterioles / Peritubular Capillaries	EXOC6
3 Afferent and efferent arterioles / Peritubular Capillaries	GPX3
3 Afferent and efferent arterioles / Peritubular Capillaries	NEAT1
3 Afferent and efferent arterioles / Peritubular Capillaries	NR4A1
3 Afferent and efferent arterioles / Peritubular Capillaries	UTRN
3 Afferent and efferent arterioles / Peritubular Capillaries	ATP13A3
3 Afferent and efferent arterioles / Peritubular Capillaries	AKAP13
3 Afferent and efferent arterioles / Peritubular Capillaries	KLF2
3 Afferent and efferent arterioles / Peritubular Capillaries	PTPRG
3 Afferent and efferent arterioles / Peritubular Capillaries	NAV2
3 Afferent and efferent arterioles / Peritubular Capillaries	ZBTB20
3 Afferent and efferent arterioles / Peritubular Capillaries	EGR1
3 Afferent and efferent arterioles / Peritubular Capillaries	DACH1
3 Afferent and efferent arterioles / Peritubular Capillaries	EXT1
3 Afferent and efferent arterioles / Peritubular Capillaries	FOS
3 Afferent and efferent arterioles / Peritubular Capillaries	DOCK9
3 Afferent and efferent arterioles / Peritubular Capillaries	CALD1
3 Afferent and efferent arterioles / Peritubular Capillaries	EXOC6B
3 Afferent and efferent arterioles / Peritubular Capillaries	MECOM
3 Afferent and efferent arterioles / Peritubular Capillaries	CHRM3
3 Afferent and efferent arterioles / Peritubular Capillaries	CDK14
3 Afferent and efferent arterioles / Peritubular Capillaries	ZFP36
3 Afferent and efferent arterioles / Peritubular Capillaries	PDE4D
3 Afferent and efferent arterioles / Peritubular Capillaries	SLCO2A1
3 Afferent and efferent arterioles / Peritubular Capillaries	A2M
3 Afferent and efferent arterioles / Peritubular Capillaries	MAGI2
3 Afferent and efferent arterioles / Peritubular Capillaries	MEIS2
3 Afferent and efferent arterioles / Peritubular Capillaries	PLCL1
3 Afferent and efferent arterioles / Peritubular Capillaries	APBB2
3 Afferent and efferent arterioles / Peritubular Capillaries	SLC8A1
4 Descending Vasa Recta	VIM
4 Descending Vasa Recta	SLC14A1
4 Descending Vasa Recta	CLDN5
4 Descending Vasa Recta	SYN3
4 Descending Vasa Recta	TM4SF1
4 Descending Vasa Recta	SRGN
4 Descending Vasa Recta	HSP90B1
4 Descending Vasa Recta	IFITM3
4 Descending Vasa Recta	FBLN2
4 Descending Vasa Recta	RPS6
4 Descending Vasa Recta	SYT1
4 Descending Vasa Recta	RPLP0
4 Descending Vasa Recta	A2M
4 Descending Vasa Recta	B2M
4 Descending Vasa Recta	RPS2
4 Descending Vasa Recta	SRP14
4 Descending Vasa Recta	CRYAB
4 Descending Vasa Recta	RPS5
4 Descending Vasa Recta	RPL19
4 Descending Vasa Recta	SPP1
4 Descending Vasa Recta	RPL3
4 Descending Vasa Recta	RPL5
4 Descending Vasa Recta	ICAM2
4 Descending Vasa Recta	PPA1
4 Descending Vasa Recta	RPL15
4 Descending Vasa Recta	TIMP3
4 Descending Vasa Recta	C10orf10
4 Descending Vasa Recta	CD59
4 Descending Vasa Recta	TMSB4X
4 Descending Vasa Recta	IFITM2
4 Descending Vasa Recta	ADAMTS1
4 Descending Vasa Recta	PDIA3
4 Descending Vasa Recta	RFK
4 Descending Vasa Recta	RPL10
4 Descending Vasa Recta	PDIA6
4 Descending Vasa Recta	FTL
4 Descending Vasa Recta	CD93
4 Descending Vasa Recta	IFI27
4 Descending Vasa Recta	ADAMTS9
4 Descending Vasa Recta	GIMAP4
4 Descending Vasa Recta	MCTP1
4 Descending Vasa Recta	ENPP2
4 Descending Vasa Recta	DYNLL1
4 Descending Vasa Recta	PRDX1
4 Descending Vasa Recta	SOD1
4 Descending Vasa Recta	EEF1A1
4 Descending Vasa Recta	PECAM1
4 Descending Vasa Recta	MYL12A
4 Descending Vasa Recta	TXNIP
4 Descending Vasa Recta	PDCD4
5 Undefined	MMRN1
5 Undefined	PROX1
5 Undefined	SEMA3A
5 Undefined	EFNA5
5 Undefined	CTD-3179P9.1
5 Undefined	TSHZ2
5 Undefined	TMEM161B-AS1
5 Undefined	DOCK5
5 Undefined	FOXP2
5 Undefined	PDE1A
5 Undefined	PPIL4
5 Undefined	TFPI
5 Undefined	PLCB4
