## Supplementary material for "Esm-1 mediates transcriptional polarization associated with diabetic kidney disease": Table S4

### Sheet: Table S4
Table S4: Summary of main characteristics for single cell RNA sequencing databases
	M1	M2	M3	H1	H2	H3	H4
Species	Mouse	Mouse	Mouse	Human	Human	Human	Human
Strain	C57Bl6/J	C57Bl6/J	C57Bl6/J	NA	NA	NA	NA
Condition	Control	Control	Control	Control	Control	Control	DKD
# subjects	6	4	4	2	23	16	2
Age (human = years, mouse = weeks)	12	6 - 8	9 - 10	54 / 61	67 [51.5 - 72]	NA	57 / 74
Gender, male (n)	6	4	2	1	13	NA	1
Gender, male (%)	1	1	0.5	0.5	0.565217	NA	0.5
# total RECs	10186	2700	11113	447	1962	956	422
# gRECs	2485	137	1008	180	620	344	228
# cRECs	4275	2194	2513	267	850	612	194
# mRECs	3426	369	7592	0	492	0	0
# Esm1(+) RECs	4696	988	4946	75	639	249	43
# Esm1(+) gRECs	438	16	124	41	315	102	38
# Esm1(+) cRECs	2969	919	1946	34	284	147	5
# Esm1(+) mRECs	1289	53	2876	0	40	0	0
% Esm1(+) RECs	0.461025	0.365926	0.445064	0.167785	0.325688	0.26046	0.101896
% Esm1(+) gRECs	0.176258	0.116788	0.123016	0.227778	0.508065	0.296512	0.166667
% Esm1(+) cRECs	0.694503	0.41887	0.774373	0.127341	0.334118	0.240196	0.0257732
% Esm1(+) mRECs	0.376241	0.143631	0.37882	NA	0.0813008	NA	NA
Differentially expressed Genes in Esm1(+) vs (-) cells	6084	506	3989	224	844	1273	253
Differentially expressed Genes with logFC > 0 in Esm1(+) vs (-) cells	2799	139	1598	210	384	164	181
Top 10 log FC positive threshold (no Esm1)	0.266956	0.301448	0.301143	0.210995	0.286936	0.120559	0.255612
Top 10 log FC negative threshold (no Esm1)	-0.156095	-0.153655	-0.190494	0	-0.198418	-0.175827	-0.187966
Top 50 log FC positive threshold (no Esm1)	0.112585	0.11573	0.162776	0.020889	0.175371	0.041035	0.036281
Top 50 log FC negative threshold (no Esm1)	-0.07539	-0.078043	-0.101569	0	-0.111509	-0.116018	-0.092325
Top 100 log FC positive threshold (no Esm1)	0.067362	0.025056	0.120555	0	0.119518	0.023428	0.023796
Top 100 log FC negative threshold (no Esm1)	-0.052921	-0.053433	-0.069601	0	-0.074594	-0.083553	0
Max log FC positive	0.522178	0.663941	0.547859	0.268929	0.58453	0.439843	0.478887
Min log FC negative	-0.336109	-0.286448	-0.538663	-0.226699	-0.323646	-0.333574	-0.29578
Age is shown as min - max interval for mouse databases, and either subjects ages or median [IQR] for human databases
FC, fold change
