## Supplementary material for "Esm-1 mediates transcriptional polarization associated with diabetic kidney disease": Table S5

### Sheet: Table S5
Table S5: Summary of main characteristics for gene expression profiling database
	H5	H6
Species	Human	Human
Condition	Control	Diabetes
# subjects	20	41
Age, years - Mean(sd)	43 (7)	47 (8)
Gender, male (n)	14	29
Gender, male (%)	0.7	0.707317
eGFR (ml/min/1.73m²) - Mean (sd)	100 (10)	63 (22)
Proteinuria (g/24h) - Mean (sd)	--	2.53 (1.2)
