## Supplementary material for "Esm-1 mediates transcriptional polarization associated with diabetic kidney disease": Table S6

### Sheet: Data visualization
Table S6: Parameters for t-SNE projections
		Database M1	Database M2	Database M3	Database H1	Database H2	Database H3	Database H4
Highly variable gene selection	Low average log10 transformed gene expression cutoff	0.0005	0.0005	0.0005	0.0005	0.0005	0.0005	0.0005
	High average log10 transformed gene expression cutoff	2	2	2	2	2	2	2
	Dispersion threshold	1	1.2	1	1.5	1.35	1.5	1.28
	Number of bins	5	5	5	5	5	5	5
	Number of genes selected	713	956	835	996	1391	967	1410
Dimensionality reduction	Perplexity	30	100	10	100	100	30	100
	Initial dimensions	50	30	100	10	100	50	10
