## Supplementary material for "Esm-1 mediates transcriptional polarization associated with diabetic kidney disease": Table S7

### Sheet: Feuil1
Table S7:
Lists of the top 50 overexpressed genes in Esm1(+) cells for Metascape enrichment analysis of databases M1, M2, M3, H1, H2 and H3 in Figure 2
Database M1	Database M2	Database M3	Database H1	Database H2	Database H3
38231	Ac005086.1	AW112010	1810011O10RIK	ADGRF5	AC011526.1
Adgrl4	Ac090058.1	B2m	AW112010	ARHGDIB	ADM
Apoe	Akt3	Cd200	B2M	ARRDC2	ARGLU1
AW112010	Al513365.1	Cd300lg	BST2	C10orf10	BST2
B2m	Ankrd44	Col15a1	BTNL9	CMTM8	BTF3
Bst2	Ar	Col4a1	CD300LG	CNN3	C10orf10
Btnl9	Avpr1A	Col4a2	CD38	CRHBP	CA4
Cd200	Calhm2	Dhrs3	CMTM8	DNAJB1	CCL14
Cd300lg	Cep72	Dlc1	CYYR1	DUSP1	CFL1
Cd38	Cmtm8	Ece1	DLL4	EMCN	DDIT4
Cd93	Crb2	Emcn	EGFL7	EPAS1	DDX17
Col4a1	Dhfr2	Eng	FABP4	FBXO21	DDX5
Dll4	Dio3Os	Eva1b	FABP5	FCN3	DNASE1L3
Ehd4	Efnb2	F2r	FLT1	FKBP5	DUSP1
Fabp4	Flt1	Fabp4	GIMAP4	FLT1	EDNRB
Flt1	Foxo1	Flt1	GPIHBP1	GIMAP7	EGFL7
Gm12002	Ftsj3	Gimap4	H2-D1	GMFG	ENG
Gpihbp1	Fyn	Gimap6	H2-K1	GPX1	GAS6
Gpx8	Gna14	Gja1	H2-Q4	GPX3	GJA1
H2-D1	Grb10	Gpihbp1	H2-Q7	HES1	GNG11
H2-Q4	Hipk2	H2-D1	ICAM2	HLA-E	HMGB1
Hspg2	Il6St	H2-K1	ID1	HSP90AA1	HSPG2
Ifi203	Kalrn	Hspg2	ID3	HSPA1A	ID3
Ifi44	Kif26B	Ifi44	IFI203	HSPA1B	IFITM3
Igfbp3	Ldb2	Igfbp3	IFITM3	ID2	MORF4L1
Igfbp5	Lifr	Igfbp5	IGFBP3	IGFBP5	MT1G
Itm2b	Linc00551	Itm2b	IGFBP5	IL1RL1	MT-ATP6
Ivns1abp	Maml2	Kdr	IL10RB	LDB2	MT-CYB
Kdr	Myo10	Ltbp1	IRF7	LIFR	MT-ND2
Kitl	Or9H1P	Ly6c1	KDR	MEG3	MT-ND3
Ly6a	Pdk4	Ly6e	LY6A	MGP	MT-ND4
Ly6e	Plrg1	Mgll	LY6C1	NCOA7	N4BP2L2
Mef2c	Ppfibp1	Npr3	LY6E	NTN4	NAA10
Nfib	Prdm1	Nrp1	MGLL	PLPP3	NDUFS5
Npr3	Prkca	Plvap	NPR3	PRDM1	NFKBIA
Oaz2	Prkce	Ppap2a	NRP1	RHOB	NKTR
Pbx1	Psmd13	Ppap2b	OAZ2	SDPR	PFN1
Pcdh17	Pxdn	Ramp3	PBX1	SEC14L1	PLVAP
Plpp3	Rcan2	Rgcc	PCDH17	SH3BP5	POMP
Plvap	Rimklb	Robo4	PLPP1	SOST	PPAP2A
Psmb8	Sash1	Rsad2	PLPP3	SPARC	RBP7
Ptpru	Setd3	Sepp1	PLSCR2	SYNE1	RHOB
Ramp3	Sh3D19	Sparc	PSMB8	TGFBR2	RNF115
Rsad2	Slc26A5	Tcf4	RGCC	TMEM204	RNF213
Sparc	Snph	Tmem204	RSAD2	TPT1	SDPR
Sparcl1	Spaar	Tmsb4x	S100A13	TSC22D3	SH3BP5
Tcf4	Tacr1	Tnfaip1	SGK1	TXNIP	STOM
Tmsb4x	Tgfbr2	Tnfsf10	SOX18	UBB	TMBIM6
Tnfsf10	Tgfbr3	Uchl1	SPARC	VAMP5	TSC22D3
Uchl1	Tspan8	1810011O10Rik	THRSP	ZBTB16	ZFP36

### Sheet: Feuil2
Lists of overexpressed genes in Esm1(+) cells for Metascape enrichment analysis of databases H1 and H4 in Figure 4
Database H1	Database H4
AC004706.1	ABCB6
AC005086.1	ABCC6P1
AC008669.1	AC002310.4
AC010536.1	AC004148.2
AC022400.4	AC004805.3
AC024940.3	AC004898.1
AC090058.1	AC004943.2
AC097523.1	AC005840.4
AC099684.2	AC007365.1
AC105749.1	AC007610.2
AC106779.1	AC007785.1
AC115622.1	AC008878.1
AC123912.2	AC009163.7
AC244517.6	AC009303.2
AKT3	AC010325.1
AL096799.1	AC010737.1
AL365214.2	AC011330.1
AL513365.1	AC011405.1
AL591501.1	AC018450.1
AL596244.1	AC021054.1
ANKRD44	AC022080.1
AP000943.3	AC025287.4
AP001207.3	AC026780.1
AP003071.4	AC061999.1
AR	AC073592.1
AVPR1A	AC084337.1
BCAP31P1	AC090971.4
CACNA1G	AC091563.1
CALHM2	AC092691.1
CD3G	AC095050.1
CEP72	AC100830.2
CMTM8	AC106782.4
CRB2	AC107220.1
DBX1	AC108673.3
DHFR2	AC109583.2
DIO3OS	AC131971.1
DNAJB9	AC138811.1
EFNB2	AC211476.2
FLT1	ACTN2
FOXO1	ADAM8
FTSJ3	ADAMTS2
FYN	AKNAD1
GMPSP1	AL008628.1
GNA14	AL031320.2
GRB10	AL121832.2
HIPK2	AL139424.2
HNRNPA1P35	AL353622.1
IL6ST	AL359922.2
KALRN	AL365273.1
KCNK9	AL442071.1
KIF26B	AL451165.2
LCP1	AL512343.2
LDB2	AL645929.1
LIFR	AL662791.1
LINC00551	AL807752.7
LINC01425	AP000757.1
LINC02321	AP000911.1
LINC02552	AP000943.3
MAML2	AP001610.1
MKRN3	AP004290.1
MYO10	AP1M1
OR51I2	ARHGAP31-AS1
OR6D1P	B3GNT7
OR7E41P	BX119321.1
OR9H1P	C22ORF42
PACSIN3	CATSPER1
PDK4	CCDC102A
PLRG1	CDH2
PPFIBP1	CDHR5
PRDM1	CFAP20
PRKCA	CIDECP
PRKCE	CMTM8
PSMD13	CP
PXDN	CYP4Z2P
RCAN2	DNASE1L3
RIMKLB	DUSP9
SASH1	EFCAB10
SETD3	EFNA4
SH3D19	EPOP
SLC26A1	EVA1B
SLC26A5	F12
SNPH	FAM213B
SPAAR	FAM229A
SRRM5	FAM86C1
TACR1	FMO1
TGFBR2	FOXP3
TGFBR3	FOXS1
TSPAN8	FRMD1
ZNF469	FTH1P1
	GAPDHP38
	GPC5
	GRB10
	HELZ2
	HLA-DOA
	HLA-K
	HOXD11
	HRNR
	HSPD1P4
	HTRA3
	IGFBP5
	IGFL2-AS1
	INSR
	ITGB7
	IYD
	KIF26B
	KRR1P1
	LGMN
	LINC00299
	LINC00939
	LINC01170
	LINC01221
	LINC01424
	LINC01970
	LINC02105
	LINC02334
	LINC02366
	LINC02384
	LRRC45
	LSM11
	MAG
	METTL24
	MPV17L2
	MSH4
	MT-CYB
	MYD88
	MYEOV
	NAPSA
	NAV3
	NCKAP1L
	NOV
	NRG3
	NTN4
	NUDT17
	OSGEPL1-AS1
	PAPSS2
	PCBP3
	PDIA5
	PFN4
	PGS1
	PITPNM2-AS1
	PPIAP11
	PREX2
	PRKCA
	PRKG1
	PRSS53
	PRSS8
	PTK6
	RAB11FIP1P1
	RADIL
	RASGRF1
	RGL1
	RINL
	RNU2-25P
	RNU6-128P
	RNU6-1300P
	RPL23AP3
	SALL2
	SCN1B
	SERPINB6
	SH3D19
	SLC12A5
	SLC22A7
	SPAAR
	SPAG4
	SRMP2
	SSR4
	ST13P12
	TEX30
	TGFB2-AS1
	TMEM37
	TONSL
	TOX2
	TSPYL5
	TYMP
	USP50
	VSIG10L
	Z99129.4
	ZNF628
	ZNF663P
	ZNF672
	ZNF724

### Sheet: Feuil3
Lists of genes enriched in glomerular compartments significantly correlated with Esm1 in diabetes for Metascape enrichment analysis of database H6 in Figure 6
Endothelial enriched genes			Mesangial enriched genes			Podocytes enriched genes		Dendritic cells enriched genes		Macrophages enriched genes
Inverse correlation cluster	Direct correlation cluster		Inverse correlation cluster	Direct correlation cluster		Direct correlation cluster		Inverse correlation cluster		Inverse correlation cluster
A2M	ADAMTS9		EGR1	PRKCA		INTS12		HLA-DQB2		CXCL16
ABI3BP	AKT3		TSC22D1	IL6ST		CMAHP		TM6SF1		TREM2
ADAMTS6	ANKS1A		CAMK2D	TNS3		CAST		FILIP1L		APOC1
ARHGAP26	APBB2		ITGA11	LHFP		PRKG1		CSF2RA		A2M
C10orf10	ARHGEF3		A2M	RAPGEF2		RABGAP1L		FCER1A		STAB1
CALD1	B2M		HSPB1	UACA		APBB2		CLEC10A		MRC1
CD93	BMPR2		PTEN	EMCN		TANC1		KCTD12		FOLR2
COL4A2	CDH13		ARID5B	PRKG1		PTPN14		OGFRL1		GPR34
FN1	CEACAM1		COL4A1	RBMS1		KIF13A		AXL		LYZ
HSP90AB1	CRIM1		EPS8	PTPRG		SBF2		CST3		CSF2RA
IGFBP7	DNAJC1		COL4A2	MYH9		UACA		GPX1		MS4A7
KCTD12	DOCK4		LAMA2	DLC1		RDX		LY86		CSF1R
LDLRAD4	EGFL7		C7	ITGA8		AKT3		IL18		FCER1G
MBNL1	EMCN		PDE3A	MYO1D		TBC1D1		CPVL		TYROBP
MMRN1	EPAS1		COL12A1	SBF2		ZNF804A		CSF1R		F13A1
MT2A	FLT1		IGFBP7	SYNE1		EEA1		CD86		CST3
NAMPT	GNA14			APBB2		PCED1B		C1QA		GPX1
NPM1	GRB10			CBLB		NPAS3		C1QB		C1QA
PALMD	HECW2			UNC5C		MACROD2		MSR1		MSR1
PDE3A	IGFBP5			MEIS2		ABLIM2		GPR34		C1QB
PLCB1	IL6ST			ACTN4		CBLB		RNASE6		C1QC
PLCB4	ITGA1			ELL2		FYN		VSIG4		MS4A4A
PLXDC2	ITGA8			MYO1E		ZSWIM6		MS4A6A		MS4A6A
PROX1	LDB2			EPAS1		SPOCK1		C1QC		CD163
PTTG1IP	LIFR			TBC1D1		NES		C3		VSIG4
RPL13	LIMCH1			DAAM2		ARHGEF3		FCGR2A		RNASE6
RPL19	MEIS2			MTSS1		FGF1		FCGR2B		CD14
RPLP0	MTSS1			SPOCK1		VEGFA		CXCL16		SLCO2B1
RPLP1	MYH9			TJP1		MTSS1		CEBPD		FCGR2A
RPS16	MYO1E			DOCK4		CDKN1C		LYZ		CD68
RPS2	NOSTRIN			CDC42BPA		NPHS2		MNDA
SEMA3A	NTN4					PODXL		LST1
THSD4	PIK3C2A					PTPRO		MS4A7
TMSB10	PIP4K2A					PLA2R1		SPI1
TSHZ2	PLAT					ST6GALNAC3
ZNF385D	PODXL					MGAT5
	PREX2					ARHGAP28
	PRKCA					ARHGEF12
	PRKG1					ADAMTS19
	PTPRB					SLK
	PTPRG					ITGAV
	QKI					FAT1
	RAPGEF4					KLHL29
	RBMS1					LARGE
	SH3BP5					ITGB8
	SHANK3					KIRREL
	SLCO2A1					ATP10A
	SNED1					SPOCK2
	ST6GAL1					ACTN4
	ST6GALNAC3					MME
	SYNE1					MPP5
	TEK					ARHGEF26
	TGFBR2					SEMA5A
	THSD7A					NLK
	UACA					CR1
						MAGI2
						FMN2
						PHACTR4
						CDC14A
						ZDHHC6
						TJP1
						HTRA1
						CLIC5
						DACH1
						CPNE8
						ALS2CL
						NEBL
						ST3GAL6
						ADAMTS9
						COL4A3
						VTI1A
						IQGAP2
						NTNG1
						SRGAP1
						THSD7A
						GOLIM4
						MYO1E
						C14orf37
						NFASC
						PLCE1
						FRY
						DOCK5
						NPHS1
						SRGAP2
						PARD3B
						FNDC3B
						QKI
						KLF7
						PDLIM5
						SULF1
						MYO1D
						GMDS
						MYH9
						HIVEP2
						UNC5C
						CACNB2
						NCOA1
						DACH2
						DLG2
						DST
						NPNT
						CSPP1
						IGF1R
						KIF1B
						ENPEP
						PTPRD
						SH3RF1
						PCOLCE2
						LRRC2
						CMYA5
						PTH1R
						ADD3
						CDK6
						GPC6
						PAM
						PARD3
						COL4A4
						MSI2
						ITGA1
						CEP112
						FCHSD2
						MBD5
						DYNC2H1
						MIB1
						EXPH5
						TGFBR3
						CERS6
						DPP6
						TMEM245
						TENM2
						CRIM1
						TEAD1
						RERG
						EPB41L5
						RASSF8
						CTDSPL
						FRMD3
						FAM134B
						ZNRF3
						CA10
						CCDC148
						CCDC91
						KANK1
						CPEB4
						GPHN
						GHR
						RNF150
						GULP1
						ERBB2IP
						EML4
						PICALM
						PCNXL4
						RYR3
						PTPRQ
						KCNQ1OT1
						TET2
						SGIP1
						PAN3
						RBFOX1
						ROBO2
						SIK3
						WIPF3
						PTPN13
						CPQ
						ANKRD11
						MAML3
						SSBP2
						BMPR2
						DOCK4
						RBMS1
						ROCK1
						ANKRD12
						MYO1B
						PDE7B
						UTRN
						RAI14
						CTGF
						FBXL7
						TENM3
						PALLD

### Sheet: Feuil4
Lists of genes enriched in renal compartments falling into aligned clusters of correlations with Esm1 and with urine albumin-to-creatinine ratio in diabetes for Metascape enrichment analysis of gene expression profile in mice with diabetic kidney disease in Figure 7
Endothelial enriched genes			Mesangial enriched genes			Podocytes enriched genes			Macrophages enriched genes
Inverse correlation with Esm1 / Direct correlation with UACR cluster	Direct correlation with Esm1 / Inverse correlation with UACR cluster		Inverse correlation with Esm1 / Direct correlation with UACR cluster	Direct correlation with Esm1 / Inverse correlation with UACR cluster		Inverse correlation with Esm1 / Direct correlation with UACR cluster	Direct correlation with Esm1 / Inverse correlation with UACR cluster		Inverse correlation with Esm1 / Direct correlation with UACR cluster	Direct correlation with Esm1 / Inverse correlation with UACR cluster
Ccdc80	Lpl		Serpine2	Filip1l		Glod4	Jtb		Zeb2os	Ebi3
Sema3g	Hpgd		Rgs2	Sparcl1		Hoxc6	Ctnnal1		Gm4951	Aif1
Ebf1	Mpzl1		Mylk	Myh11		Pxdc1	Arl4d		Parp14	Gpr65
Glul	Prom1		Pcp4l1	Acta2		Gsta4	Actn4		Cyth4	Zmynd15
Fbln5	Scin		Rasd1	Rgs5		C1qtnf1	Cryab		Stab1	Cfh
Fam181b	Tnfaip2		Flna	Akr1b7		Cd2ap	Lrrfip1		Basp1	Col14a1
Vim	Tmbim1		Adamts1	Fxyd1		Pcolce	Rps19bp1		H2-Ab1	Stx16
Meox1	Sox17		Dkk2	Ppp1r12a		Col4a4	Fndc3b		Apobec1	Runx1
Ptpru	Prkcdbp		Nr4a2			Gas1	Tsc22d1		Lpar6	Trf
Ehd4	Aqp1		Gng11			Pdlim2	Cpq		H2-Aa	Lat2
Angpt2	Clu		Cebpb			Chst1	2010111I01Rik		Ppt1	Rtn4
Tmem88	Tsc22d1		Cdkn1a			Clic3	Myof		Sepp1	Inpp5d
Ltbp1	Eln		Id3			Sdc4	Zbtb7c		H2-DMa	Ctsc
Zeb1	Rgcc		Crip1			Mrc2	Ginm1		Axl	Marcks
Inka1	Polr3gl		Igfbp5			Nxph3	Sulf1		Abhd12	Rbpj
Atp13a3	Sparcl1		Myl9			Coro2b	Pcnp		Bcl2a1b	Cdk6
Tlnrd1	Pdgfb		Slc12a2			Psmc5	Lpin2		Ms4a7	Tgfbr1
Lrrc8c	Plk2		Emd			Rilpl1	Myo1e		Ly86	Ctsh
Ptprg	Rdx		Gm13889			Snrnp27	Kcnq1ot1		Slamf9
Col4a2	Fam117b		Hopx			Yipf1	1810037I17Rik		H2-Eb1
Limch1	Serpinh1					Daam2	Lage3		Sdc3
Marcksl1	Kank3					Emc7	Tceb2		Asah1
S1pr1	1810011O10Rik					Mxra7	Crtc1		Itm2c
Col4a1	Sdpr					Nenf	St6galnac3		C1qa
Tie1	Ccdc85b					Hoxc8	B3galt2		C1qb
Rapgef4	Sox18					Fzd2	Mob2
Calcrl	Lef1					Col4a5	Sh2d4a
Dusp3	Marcks					Arhgef16	Manbal
Dkk2	Caskin2					Foxd1	Med24
Cyyr1	Efna1					Ctgf	Pttg1ip
Rhob	Grasp					Mapt	Creb3l2
Icam2	Notch1					Npr3	2810433D01Rik
Gimap5	Arglu1					Mafb	Gadd45a
Cdh5	Gimap6					Cd151	Glo1
Pecam1	Ddah2					Fnbp1l	Parp4
Flt1	8430408G22Rik					Arhgef17	Gpc1
Plat	Cmtm8					Crb2	Vasn
Nrp1	Slc14a1					Plxdc2	Dock5
Kitl						Derl2	Eif3m
Clic5						Eml2	Gpx8
Podxl						Adcy1
Ifi27l2a						Hspb8
Kctd10						Ptpn14
Isg15						Plekhg1
Ifitm3						Ssbp2
Sparc						Loxl2
Ccrl2						Pde4b
Dock6						Ak1
Slfn5						Ildr2
Apbb2						Tdrd5
Dll4						St6galnac6
Timp3						Myo1d
Mgll						Robo2
Hyal2						Dpysl2
Jam3						Myl6
Bmpr2						Pdpn
Acer2						Mpp5
Lims2						Itgb1
Nostrin						Nes
Sptbn1						Shisa3
Ece1						Magi2
Prex2						Fam65a
Rsad2						Slc31a2
Gpihbp1						Rhpn1
Clec1a						Angptl2
Ptprb						Tmod3
Pi16						Dpp4
Emcn						Clic5
Kdr						Ptpro
Gimap1						Synpo
Ltbp4						Sparc
Crip1						Nphs2
Gsn						Podxl
Cmpk2						Ormdl2
Irf7						Abca2
Srgn						Cadm4
Dram1						Psmb5
Adam15						Dach1
Cldn15						Dnase1l1
Lgals9						Ephx1
Oaz2						Arhgef18
Trim47						Nebl
Plscr2						Mertk
Cdkn1a						Marveld1
Smad6						Itga3
Tgfbr2						Man1a2
Gja4						Aebp1
Acvrl1						Cd59b
Hspg2						Anxa3
Clic4						Timp2
Myct1						Myom2
Amotl1						Aplp1
Tbx3						Tmem54
Tinagl1						Npr1
Slc43a3						Efnb1
Efnb2						Htra1
Ednrb						Hs3st6
Cd200						Rab3b
Ly6c1						Enpep
Id3						Igfbp7
S100a6						Cdkn1c
S100a4						Cd59a
Ipo11						Ptprd
Sash1						Araf
Unc45b						Galnt10
Mxd4						Ggt5
Plscr1						Wsb2
Mmp11						Ehd2
Ssu2						Top1mt
Meg3						Acpp
Ccn2						Fat1
Tspan8						Foxc2
Slc9a3r2						Pros1
Npr3						Snx31
Pmp22						Slc48a1
Cdc42ep2						Mgat5
Clec2d						Cdc14a
Myo1c						Tmem150c
Pcdh17						Golim4
Selenom						Siva1
Heg1						Itgb5
Tmem204						Sema3g
Ehd3						Laptm4a
S100a16						St3gal3
Pltp						Arl2
Gja5						Tmem109
Rflnb						Tmem159
Npr1						Ptrf
Impdh1						Foxc1
Cyp20a1						Pth1r
Adamts5						Micu1
Thbd						Tcf21
4931406P16Rik						Plce1
Slc6a6						Mfge8
F2r						Dag1
Tspan7						Lamb2
Tek						Gsn
Mmrn2						Tspan13
Epas1						Bcam
Sgk1						Cd81
Cd300lg						Rasl11a
Dlc1						Itm2b
Igfbp5
Eng
