## Supplementary material for "Esm-1 mediates transcriptional polarization associated with diabetic kidney disease": Table S8

### Sheet: Table S8
Table S8: Clinical data for human kidney nephrectomy specimens for RNAscope
Classification	Age at Nephrectomy	Sex	Hemoglobin A1c (%)	Estimated GFR (mL/min/1.73m2)	Qualitative proteinuria (dipstick)	Histologic Diagnosis
Control	72	M	ND	95	ND	Renal cell carcinoma
Control	79	M	ND	54	Negative	Renal cell carcinoma
Control	68	M	ND	59	Negative	Renal cell carcinoma
Diabetes	86	M	6.6	50	2+	Urothelial cell carcinoma, Diabetic nephropathy
Diabetes	70	M	7.1	76	Negative	Clear cell carcinoma, Diabetic nephropathy
Diabetes	56	M	6.7	17	Negative	Chromophobe cancer, Diabetic nephropathy
